# Empirical Evaluation of Single-Cell Foundation Models for Predicting Cancer Outcomes

**DOI:** 10.1101/2025.10.31.685892

**Authors:** Ahmed Roman, Shreya Johri, Riccardo Conci, Eliezer M. Van Allen, Haitham Elmarakeby

**Author notes:** Corresponding Authors: Haitham Elmarakeby, Eliezer M. Van Allen.

## Abstract

Foundation models pretrained on large-scale single-cell RNA sequencing data present a promising opportunity to advance translational cancer research. However, their utility in clinically relevant, patient-level single-cell applications remains underexplored. Here, we developed an agentic strategy to systematically evaluate twelve emerging single-cell foundation models (scFMs) and three alternative baseline approaches across seven cancer-specific tasks, including cell-type annotation, cancer subtype classification, and treatment response prediction. We assessed model performance under zero-shot, continual training, and fine-tuning conditions, conducting 1,530 supervised model-fitting runs and 200 unsupervised subsample evaluations. We found that while current scFMs excelled at certain analysis tasks, such as tumor microenvironment cell annotation, they offered limited advantages in predicting clinical and biological outcomes of cancer patients compared to simpler baseline models. These insights highlight the critical role of scFM evaluation on biologically and clinically relevant tasks for precision oncology. Beyond identifying current limitations, this assessment reveals principles that can guide future methodological innovation and the use of expanded cancer single-cell cohorts to build more biologically informed and translationally effective scFMs. The resulting agentic framework supports the autonomous discovery of emerging scFMs and facilitates their standardized integration and evaluation across cancer-related tasks.
