## Supplemental Table 1 for "Empirical Evaluation of Single-Cell Foundation Models for Predicting Cancer Outcomes"

model	Cluster–Label NMI	Cluster–Label ARI	Cell-Type Separation	Graph Connectivity	Batch Mixing ASW	Biology–Batch ASW Ratio	Batch Mixing Score	Batch Effect PCR	Batch Diversity	Cell-Type Purity	Batch Mixing	Overall Biology Score	Neighbor Label Purity	Neighbor Batch Purity	Batch Predictability	kNN Label Accuracy	kNN Label F1	group
STATE	0.686	0.609	0.521	0.978	0.484	0.953	0.953	0.192	0.035	1.0	0.462	0.605	0.916	0.359	0.481	0.961	0.949	Other
scVI	0.812	0.787	0.587	0.982	0.473	0.836	0.836	0.176	0.031	1.0	0.401	0.729	0.959	0.377	0.458	0.968	0.966	Baseline
SCimiarity	0.777	0.716	0.648	0.952	0.413	0.785	0.785	0.192	0.032	1.0	0.463	0.713	0.955	0.338	0.428	0.964	0.968	Other
scGPT	0.761	0.784	0.505	0.961	0.435	0.819	0.819	0.153	0.039	1.0	0.547	0.683	0.924	0.232	0.289	0.945	0.811	scGPT
scGPT [cancer]	0.793	0.805	0.541	0.973	0.415	0.837	0.837	0.176	0.04	1.0	0.578	0.713	0.929	0.223	0.283	0.951	0.873	scGPT
scFoundation	0.782	0.751	0.571	0.979	0.463	0.847	0.847	0.166	0.028	1.0	0.405	0.701	0.957	0.388	0.481	0.968	0.967	Other
scConcept	0.769	0.731	0.538	0.967	0.46	0.837	0.837	0.141	0.034	1.0	0.393	0.68	0.94	0.301	0.39	0.957	0.944	Other
PCA [50]	0.752	0.724	0.562	0.978	0.46	0.792	0.792	0.178	0.026	1.0	0.371	0.679	0.965	0.438	0.51	0.968	0.957	Baseline
PCA [20]	0.748	0.707	0.562	0.958	0.435	0.748	0.748	0.18	0.032	1.0	0.405	0.672	0.962	0.37	0.44	0.968	0.953	Baseline
PCA [100]	0.755	0.736	0.548	0.974	0.465	0.836	0.836	0.178	0.024	1.0	0.41	0.68	0.962	0.452	0.527	0.966	0.963	Baseline
Nicheformer	0.646	0.592	0.509	0.945	0.456	0.863	0.863	0.16	0.035	1.0	0.431	0.582	0.901	0.31	0.403	0.932	0.782	Other
HVG	0.74	0.697	0.517	0.979	0.475	0.937	0.937	0.202	0.028	1.0	0.468	0.651	0.956	0.414	0.313	0.914	0.901	Baseline
GF-V2-Deep	0.765	0.71	0.522	0.969	0.453	0.838	0.838	0.173	0.027	1.0	0.359	0.665	0.951	0.395	0.484	0.963	0.953	Geneformer
GF-V2 [cancer]	0.745	0.688	0.507	0.961	0.442	0.815	0.815	0.156	0.031	1.0	0.399	0.646	0.941	0.358	0.443	0.958	0.942	Geneformer
GF-V2	0.738	0.683	0.49	0.952	0.438	0.81	0.81	0.145	0.032	1.0	0.414	0.637	0.94	0.347	0.434	0.956	0.933	Geneformer
GF-V1	0.804	0.84	0.521	0.965	0.444	0.841	0.841	0.138	0.037	1.0	0.452	0.722	0.939	0.279	0.359	0.952	0.868	Geneformer
GF-V1 [continue]	0.751	0.715	0.528	0.962	0.443	0.835	0.835	0.164	0.036	1.0	0.442	0.665	0.94	0.289	0.365	0.954	0.899	Geneformer
CellPLM	0.84	0.88	0.593	0.978	0.449	0.849	0.849	0.214	0.029	1.0	0.36	0.771	0.948	0.374	0.473	0.961	0.957	Other
