## Supplemental Table 2 for "Empirical Evaluation of Single-Cell Foundation Models for Predicting Cancer Outcomes"

model	Cluster–Label NMI	Cluster–Label ARI	Cell-Type Separation	Graph Connectivity	Batch Mixing ASW	Biology–Batch ASW Ratio	Batch Mixing Score	Batch Effect PCR	Batch Diversity	Cell-Type Purity	Batch Mixing	Overall Biology Score	Neighbor Label Purity	Neighbor Batch Purity	Batch Predictability	kNN Label Accuracy	kNN Label F1
STATE	0.009	0.012	0.001	0.008	0.0	0.003	0.003	0.001	0.001	0.0	0.066	0.007	0.005	0.002	0.007	0.004	0.013
scVI	0.019	0.047	0.001	0.006	0.0	0.007	0.007	0.001	0.0	0.0	0.057	0.022	0.002	0.002	0.005	0.003	0.01
SCimiarity	0.022	0.071	0.001	0.027	0.001	0.009	0.009	0.002	0.0	0.0	0.064	0.03	0.002	0.002	0.008	0.003	0.004
scGPT	0.014	0.034	0.008	0.012	0.001	0.008	0.008	0.002	0.0	0.0	0.009	0.016	0.003	0.002	0.011	0.003	0.042
scGPT [cancer]	0.011	0.023	0.003	0.006	0.001	0.006	0.006	0.002	0.0	0.0	0.059	0.011	0.003	0.001	0.007	0.005	0.047
scFoundation	0.015	0.02	0.001	0.006	0.001	0.011	0.011	0.001	0.0	0.0	0.064	0.011	0.002	0.002	0.006	0.002	0.007
scConcept	0.013	0.013	0.002	0.012	0.001	0.01	0.01	0.001	0.0	0.0	0.011	0.009	0.002	0.002	0.007	0.006	0.019
PCA [50]	0.014	0.025	0.001	0.004	0.002	0.009	0.009	0.001	0.0	0.0	0.038	0.012	0.002	0.002	0.007	0.004	0.023
PCA [20]	0.017	0.025	0.003	0.03	0.001	0.011	0.011	0.001	0.0	0.0	0.009	0.014	0.002	0.002	0.009	0.003	0.025
PCA [100]	0.018	0.03	0.001	0.016	0.002	0.006	0.006	0.001	0.001	0.0	0.062	0.016	0.002	0.001	0.007	0.003	0.011
Nicheformer	0.016	0.02	0.004	0.018	0.001	0.006	0.006	0.001	0.0	0.0	0.013	0.012	0.003	0.002	0.008	0.005	0.039
HVG	0.014	0.014	0.001	0.005	0.001	0.005	0.005	0.001	0.001	0.0	0.06	0.009	0.002	0.002	0.011	0.01	0.013
GF-V2-Deep	0.019	0.034	0.003	0.011	0.001	0.009	0.009	0.002	0.0	0.0	0.01	0.017	0.002	0.002	0.009	0.005	0.022
GF-V2 [cancer]	0.021	0.026	0.005	0.014	0.001	0.009	0.009	0.002	0.0	0.0	0.035	0.015	0.003	0.001	0.01	0.004	0.022
GF-V2	0.027	0.041	0.007	0.02	0.001	0.008	0.008	0.002	0.0	0.0	0.005	0.023	0.002	0.002	0.009	0.005	0.021
GF-V1	0.02	0.042	0.007	0.006	0.001	0.006	0.006	0.001	0.0	0.0	0.013	0.02	0.002	0.002	0.009	0.005	0.051
GF-V1 [continue]	0.01	0.011	0.006	0.008	0.001	0.006	0.006	0.002	0.0	0.0	0.007	0.008	0.002	0.001	0.011	0.005	0.03
CellPLM	0.013	0.013	0.001	0.004	0.0	0.007	0.007	0.002	0.0	0.0	0.054	0.008	0.002	0.002	0.008	0.004	0.011
