## Supplemental Table 3 for "Empirical Evaluation of Single-Cell Foundation Models for Predicting Cancer Outcomes"

model	Cluster–Label NMI	Cluster–Label ARI	Cell-Type Separation	Graph Connectivity	Batch Mixing ASW	Biology–Batch ASW Ratio	Batch Mixing Score	Batch Effect PCR	Batch Diversity	Cell-Type Purity	Batch Mixing	Overall Biology Score	Neighbor Label Purity	Neighbor Batch Purity	Batch Predictability	kNN Label Accuracy	kNN Label F1
STATE	0.7	0.623	0.521	0.982	0.484	0.954	0.954	0.192	0.035	1.0	0.523	0.614	0.925	0.357	0.482	0.966	0.951
STATE	0.685	0.605	0.52	0.966	0.483	0.946	0.946	0.192	0.034	1.0	0.403	0.603	0.919	0.359	0.484	0.961	0.959
STATE	0.682	0.608	0.521	0.972	0.484	0.955	0.955	0.189	0.034	1.0	0.394	0.604	0.916	0.36	0.474	0.966	0.958
STATE	0.669	0.589	0.52	0.976	0.484	0.951	0.951	0.193	0.035	1.0	0.409	0.593	0.909	0.358	0.485	0.956	0.949
STATE	0.68	0.594	0.521	0.977	0.484	0.952	0.952	0.192	0.035	1.0	0.392	0.599	0.916	0.359	0.486	0.964	0.951
STATE	0.693	0.617	0.52	0.987	0.483	0.956	0.956	0.193	0.034	1.0	0.518	0.61	0.92	0.36	0.475	0.958	0.954
STATE	0.683	0.606	0.52	0.986	0.483	0.952	0.952	0.192	0.036	1.0	0.53	0.603	0.911	0.355	0.47	0.957	0.935
STATE	0.693	0.625	0.52	0.968	0.483	0.955	0.955	0.194	0.034	1.0	0.399	0.613	0.913	0.361	0.48	0.96	0.955
STATE	0.696	0.616	0.521	0.985	0.484	0.958	0.958	0.193	0.034	1.0	0.507	0.611	0.92	0.36	0.484	0.956	0.956
STATE	0.677	0.604	0.522	0.984	0.483	0.951	0.951	0.193	0.035	1.0	0.54	0.601	0.915	0.361	0.494	0.967	0.918
scVI	0.821	0.792	0.587	0.988	0.473	0.842	0.842	0.176	0.031	1.0	0.512	0.733	0.96	0.378	0.451	0.967	0.959
scVI	0.799	0.754	0.586	0.982	0.473	0.836	0.836	0.176	0.031	1.0	0.407	0.713	0.96	0.374	0.461	0.97	0.973
scVI	0.81	0.767	0.587	0.995	0.473	0.838	0.838	0.175	0.031	1.0	0.497	0.721	0.961	0.378	0.455	0.97	0.978
scVI	0.819	0.855	0.586	0.976	0.473	0.83	0.83	0.176	0.032	1.0	0.379	0.753	0.955	0.376	0.454	0.964	0.957
scVI	0.854	0.882	0.589	0.979	0.473	0.83	0.83	0.176	0.031	1.0	0.36	0.775	0.961	0.376	0.462	0.972	0.971
scVI	0.822	0.791	0.586	0.98	0.473	0.84	0.84	0.175	0.031	1.0	0.373	0.733	0.96	0.378	0.464	0.966	0.964
scVI	0.803	0.774	0.586	0.984	0.473	0.823	0.823	0.177	0.032	1.0	0.369	0.721	0.956	0.373	0.455	0.965	0.946
scVI	0.809	0.776	0.588	0.975	0.473	0.841	0.841	0.175	0.031	1.0	0.388	0.724	0.959	0.377	0.453	0.968	0.972
scVI	0.782	0.724	0.588	0.982	0.472	0.845	0.845	0.177	0.031	1.0	0.353	0.698	0.958	0.376	0.458	0.964	0.972
scVI	0.796	0.759	0.586	0.981	0.472	0.835	0.835	0.177	0.031	1.0	0.371	0.714	0.957	0.378	0.465	0.97	0.97
SCimiarity	0.784	0.736	0.649	0.936	0.413	0.783	0.783	0.191	0.032	1.0	0.511	0.723	0.956	0.338	0.416	0.966	0.97
SCimiarity	0.746	0.586	0.648	0.919	0.413	0.779	0.779	0.191	0.033	1.0	0.393	0.66	0.957	0.337	0.428	0.968	0.973
SCimiarity	0.788	0.738	0.649	0.937	0.415	0.787	0.787	0.19	0.032	1.0	0.531	0.725	0.956	0.337	0.42	0.964	0.972
SCimiarity	0.741	0.673	0.648	0.977	0.412	0.781	0.781	0.192	0.033	1.0	0.394	0.687	0.953	0.336	0.432	0.961	0.96
SCimiarity	0.785	0.739	0.648	0.936	0.412	0.791	0.791	0.19	0.032	1.0	0.499	0.724	0.956	0.337	0.432	0.966	0.965
SCimiarity	0.76	0.614	0.649	0.986	0.414	0.797	0.797	0.194	0.032	1.0	0.513	0.674	0.958	0.34	0.42	0.966	0.964
SCimiarity	0.77	0.725	0.645	0.931	0.412	0.769	0.769	0.195	0.033	1.0	0.507	0.713	0.95	0.338	0.423	0.96	0.966
SCimiarity	0.799	0.766	0.649	0.928	0.413	0.775	0.775	0.191	0.032	1.0	0.372	0.738	0.955	0.342	0.44	0.966	0.971
SCimiarity	0.806	0.762	0.648	0.985	0.413	0.797	0.797	0.191	0.032	1.0	0.511	0.739	0.956	0.337	0.43	0.959	0.967
SCimiarity	0.79	0.817	0.647	0.98	0.412	0.788	0.788	0.193	0.033	1.0	0.398	0.751	0.954	0.339	0.44	0.969	0.969
scGPT	0.77	0.798	0.5	0.974	0.435	0.823	0.823	0.15	0.039	1.0	0.539	0.689	0.927	0.228	0.275	0.946	0.814
scGPT	0.773	0.798	0.502	0.956	0.435	0.824	0.824	0.15	0.039	1.0	0.551	0.691	0.925	0.233	0.305	0.947	0.885
scGPT	0.76	0.788	0.507	0.968	0.435	0.822	0.822	0.152	0.039	1.0	0.549	0.685	0.924	0.232	0.278	0.946	0.797
scGPT	0.748	0.78	0.495	0.968	0.434	0.805	0.805	0.154	0.039	1.0	0.547	0.675	0.919	0.231	0.292	0.948	0.757
scGPT	0.788	0.834	0.523	0.932	0.436	0.816	0.816	0.152	0.04	1.0	0.539	0.715	0.925	0.234	0.274	0.948	0.758
scGPT	0.766	0.793	0.5	0.964	0.435	0.834	0.834	0.152	0.039	1.0	0.559	0.686	0.927	0.234	0.292	0.939	0.821
scGPT	0.753	0.781	0.513	0.964	0.437	0.813	0.813	0.153	0.039	1.0	0.547	0.683	0.921	0.233	0.284	0.942	0.851
scGPT	0.755	0.782	0.504	0.954	0.434	0.815	0.815	0.151	0.039	1.0	0.556	0.68	0.924	0.235	0.292	0.944	0.849
scGPT	0.759	0.788	0.5	0.967	0.436	0.825	0.825	0.156	0.039	1.0	0.53	0.682	0.926	0.232	0.301	0.939	0.798
scGPT	0.736	0.7	0.51	0.962	0.433	0.811	0.811	0.155	0.039	1.0	0.554	0.649	0.921	0.23	0.296	0.948	0.78
scGPT [cancer]	0.785	0.8	0.542	0.974	0.415	0.839	0.839	0.174	0.04	1.0	0.533	0.709	0.929	0.222	0.276	0.956	0.919
scGPT [cancer]	0.775	0.79	0.541	0.975	0.415	0.839	0.839	0.176	0.04	1.0	0.542	0.702	0.93	0.223	0.296	0.956	0.887
scGPT [cancer]	0.792	0.805	0.541	0.976	0.414	0.841	0.841	0.178	0.04	1.0	0.665	0.712	0.93	0.223	0.292	0.952	0.878
scGPT [cancer]	0.816	0.868	0.539	0.971	0.416	0.838	0.838	0.177	0.04	1.0	0.553	0.741	0.927	0.222	0.277	0.942	0.796
scGPT [cancer]	0.79	0.81	0.545	0.973	0.415	0.837	0.837	0.175	0.04	1.0	0.672	0.715	0.931	0.222	0.276	0.954	0.802
scGPT [cancer]	0.801	0.805	0.536	0.979	0.413	0.847	0.847	0.176	0.04	1.0	0.652	0.714	0.932	0.225	0.28	0.948	0.861
scGPT [cancer]	0.79	0.789	0.542	0.973	0.415	0.831	0.831	0.178	0.04	1.0	0.541	0.707	0.923	0.222	0.28	0.942	0.873
scGPT [cancer]	0.795	0.793	0.539	0.968	0.415	0.827	0.827	0.173	0.04	1.0	0.541	0.709	0.928	0.224	0.291	0.952	0.94
scGPT [cancer]	0.796	0.795	0.538	0.978	0.414	0.842	0.842	0.178	0.04	1.0	0.537	0.71	0.93	0.224	0.284	0.948	0.917
scGPT [cancer]	0.79	0.792	0.545	0.96	0.414	0.83	0.83	0.177	0.04	1.0	0.548	0.709	0.927	0.222	0.284	0.958	0.854
scFoundation	0.778	0.759	0.571	0.983	0.463	0.84	0.84	0.166	0.028	1.0	0.468	0.703	0.958	0.388	0.478	0.97	0.953
scFoundation	0.799	0.763	0.57	0.97	0.463	0.833	0.833	0.166	0.028	1.0	0.352	0.711	0.957	0.388	0.487	0.966	0.969
scFoundation	0.797	0.751	0.571	0.985	0.463	0.86	0.86	0.165	0.029	1.0	0.488	0.706	0.958	0.388	0.476	0.971	0.976
scFoundation	0.768	0.736	0.57	0.972	0.462	0.851	0.851	0.166	0.028	1.0	0.369	0.692	0.955	0.385	0.47	0.966	0.958
scFoundation	0.784	0.764	0.572	0.987	0.463	0.839	0.839	0.167	0.028	1.0	0.465	0.707	0.958	0.389	0.489	0.969	0.967
scFoundation	0.783	0.765	0.57	0.977	0.462	0.864	0.864	0.166	0.028	1.0	0.358	0.706	0.96	0.387	0.484	0.968	0.964
scFoundation	0.749	0.698	0.571	0.984	0.463	0.838	0.838	0.167	0.028	1.0	0.492	0.672	0.952	0.388	0.485	0.966	0.968
scFoundation	0.79	0.76	0.57	0.971	0.462	0.854	0.854	0.168	0.028	1.0	0.346	0.707	0.957	0.393	0.484	0.966	0.969
scFoundation	0.78	0.754	0.569	0.981	0.462	0.858	0.858	0.166	0.028	1.0	0.347	0.701	0.956	0.387	0.485	0.966	0.974
scFoundation	0.795	0.756	0.572	0.976	0.461	0.836	0.836	0.167	0.029	1.0	0.361	0.708	0.956	0.39	0.474	0.972	0.97
scConcept	0.77	0.729	0.539	0.975	0.461	0.845	0.845	0.14	0.033	1.0	0.386	0.679	0.943	0.303	0.393	0.956	0.941
scConcept	0.749	0.715	0.536	0.967	0.46	0.834	0.834	0.14	0.034	1.0	0.404	0.667	0.941	0.299	0.398	0.963	0.964
scConcept	0.777	0.734	0.54	0.965	0.461	0.84	0.84	0.139	0.034	1.0	0.379	0.684	0.941	0.3	0.386	0.954	0.935
scConcept	0.766	0.739	0.537	0.967	0.46	0.84	0.84	0.141	0.034	1.0	0.411	0.68	0.938	0.299	0.374	0.961	0.951
scConcept	0.777	0.738	0.541	0.938	0.462	0.819	0.819	0.141	0.034	1.0	0.402	0.685	0.941	0.303	0.388	0.964	0.963
scConcept	0.758	0.724	0.538	0.969	0.461	0.854	0.854	0.141	0.034	1.0	0.387	0.673	0.942	0.301	0.39	0.948	0.94
scConcept	0.756	0.714	0.54	0.961	0.46	0.839	0.839	0.139	0.034	1.0	0.399	0.67	0.936	0.3	0.398	0.954	0.928
scConcept	0.773	0.732	0.537	0.97	0.46	0.838	0.838	0.141	0.034	1.0	0.386	0.681	0.941	0.305	0.386	0.956	0.96
scConcept	0.77	0.729	0.538	0.983	0.46	0.835	0.835	0.141	0.034	1.0	0.383	0.679	0.94	0.303	0.396	0.952	0.957
scConcept	0.796	0.76	0.54	0.975	0.459	0.825	0.825	0.142	0.034	1.0	0.39	0.699	0.94	0.299	0.39	0.966	0.903
PCA [50]	0.765	0.739	0.562	0.98	0.459	0.791	0.791	0.179	0.025	1.0	0.365	0.689	0.966	0.439	0.504	0.972	0.964
PCA [50]	0.744	0.707	0.561	0.974	0.46	0.785	0.785	0.18	0.026	1.0	0.377	0.671	0.966	0.437	0.515	0.97	0.973
PCA [50]	0.763	0.714	0.562	0.986	0.463	0.803	0.803	0.177	0.026	1.0	0.474	0.68	0.966	0.437	0.503	0.97	0.978
PCA [50]	0.757	0.751	0.563	0.979	0.463	0.788	0.788	0.177	0.025	1.0	0.355	0.69	0.962	0.439	0.5	0.968	0.967
PCA [50]	0.77	0.755	0.563	0.977	0.462	0.778	0.778	0.178	0.026	1.0	0.34	0.696	0.965	0.44	0.511	0.968	0.961
PCA [50]	0.752	0.728	0.563	0.98	0.457	0.802	0.802	0.178	0.026	1.0	0.352	0.681	0.967	0.437	0.513	0.97	0.965
PCA [50]	0.727	0.701	0.56	0.977	0.46	0.783	0.783	0.179	0.026	1.0	0.362	0.663	0.962	0.435	0.501	0.963	0.943
PCA [50]	0.758	0.742	0.562	0.972	0.458	0.797	0.797	0.179	0.025	1.0	0.35	0.687	0.965	0.44	0.516	0.969	0.973
PCA [50]	0.733	0.677	0.563	0.975	0.459	0.801	0.801	0.177	0.025	1.0	0.364	0.658	0.964	0.437	0.518	0.96	0.951
PCA [50]	0.746	0.728	0.561	0.98	0.46	0.793	0.793	0.179	0.026	1.0	0.373	0.679	0.963	0.438	0.52	0.969	0.9
PCA [20]	0.735	0.682	0.563	0.976	0.434	0.744	0.744	0.181	0.032	1.0	0.412	0.66	0.963	0.368	0.436	0.97	0.963
PCA [20]	0.757	0.723	0.563	0.973	0.435	0.746	0.746	0.182	0.031	1.0	0.421	0.681	0.964	0.37	0.453	0.972	0.975
PCA [20]	0.739	0.689	0.567	0.969	0.437	0.761	0.761	0.179	0.032	1.0	0.399	0.665	0.964	0.371	0.437	0.969	0.965
PCA [20]	0.715	0.662	0.558	0.969	0.435	0.745	0.745	0.178	0.032	1.0	0.403	0.645	0.959	0.368	0.422	0.964	0.959
PCA [20]	0.733	0.69	0.563	0.974	0.438	0.726	0.726	0.178	0.031	1.0	0.41	0.662	0.963	0.37	0.439	0.966	0.946
PCA [20]	0.758	0.722	0.562	0.97	0.433	0.763	0.763	0.179	0.032	1.0	0.393	0.681	0.964	0.37	0.437	0.97	0.966
PCA [20]	0.771	0.741	0.56	0.902	0.434	0.735	0.735	0.181	0.032	1.0	0.405	0.691	0.959	0.368	0.44	0.964	0.939
PCA [20]	0.754	0.716	0.565	0.97	0.434	0.755	0.755	0.18	0.031	1.0	0.391	0.678	0.962	0.372	0.437	0.97	0.961
PCA [20]	0.769	0.731	0.559	0.972	0.434	0.752	0.752	0.179	0.031	1.0	0.408	0.687	0.962	0.373	0.452	0.962	0.97
PCA [20]	0.745	0.714	0.558	0.902	0.435	0.749	0.749	0.18	0.032	1.0	0.409	0.672	0.961	0.369	0.448	0.972	0.889
PCA [100]	0.761	0.731	0.549	0.933	0.465	0.836	0.836	0.178	0.024	1.0	0.471	0.68	0.963	0.452	0.522	0.97	0.955
PCA [100]	0.776	0.778	0.546	0.98	0.466	0.835	0.835	0.179	0.025	1.0	0.36	0.7	0.963	0.451	0.538	0.968	0.972
PCA [100]	0.748	0.7	0.549	0.985	0.468	0.845	0.845	0.177	0.024	1.0	0.465	0.666	0.964	0.451	0.524	0.969	0.977
PCA [100]	0.752	0.745	0.549	0.974	0.468	0.832	0.832	0.177	0.024	1.0	0.347	0.682	0.959	0.452	0.518	0.963	0.964
PCA [100]	0.776	0.777	0.549	0.982	0.468	0.829	0.829	0.178	0.024	1.0	0.456	0.701	0.962	0.455	0.528	0.966	0.959
PCA [100]	0.753	0.725	0.549	0.987	0.463	0.842	0.842	0.177	0.024	1.0	0.464	0.676	0.965	0.453	0.532	0.965	0.961
PCA [100]	0.711	0.681	0.547	0.983	0.465	0.825	0.825	0.179	0.025	1.0	0.483	0.646	0.96	0.45	0.52	0.959	0.939
PCA [100]	0.758	0.746	0.548	0.971	0.463	0.837	0.837	0.178	0.024	1.0	0.337	0.684	0.962	0.454	0.535	0.966	0.971
PCA [100]	0.759	0.744	0.549	0.971	0.462	0.844	0.844	0.177	0.025	1.0	0.356	0.684	0.96	0.451	0.518	0.962	0.969
PCA [100]	0.756	0.735	0.548	0.978	0.464	0.836	0.836	0.179	0.025	1.0	0.357	0.68	0.961	0.452	0.53	0.968	0.962
Nicheformer	0.651	0.598	0.504	0.961	0.456	0.868	0.868	0.159	0.035	1.0	0.426	0.584	0.903	0.31	0.403	0.941	0.851
Nicheformer	0.661	0.611	0.51	0.956	0.456	0.854	0.854	0.159	0.035	1.0	0.448	0.594	0.902	0.309	0.412	0.926	0.8
Nicheformer	0.635	0.579	0.511	0.914	0.457	0.867	0.867	0.159	0.034	1.0	0.408	0.575	0.902	0.309	0.396	0.931	0.752
Nicheformer	0.639	0.591	0.505	0.957	0.456	0.864	0.864	0.16	0.035	1.0	0.429	0.578	0.899	0.305	0.388	0.936	0.776
Nicheformer	0.639	0.585	0.514	0.929	0.458	0.862	0.862	0.158	0.035	1.0	0.451	0.579	0.903	0.312	0.398	0.937	0.726
Nicheformer	0.681	0.639	0.508	0.954	0.455	0.873	0.873	0.161	0.035	1.0	0.43	0.61	0.905	0.309	0.403	0.927	0.817
Nicheformer	0.641	0.582	0.512	0.946	0.457	0.855	0.855	0.161	0.035	1.0	0.421	0.578	0.897	0.311	0.399	0.93	0.769
Nicheformer	0.63	0.572	0.509	0.954	0.456	0.858	0.858	0.161	0.035	1.0	0.419	0.57	0.9	0.313	0.41	0.928	0.745
Nicheformer	0.648	0.587	0.504	0.963	0.457	0.866	0.866	0.161	0.035	1.0	0.436	0.58	0.903	0.307	0.401	0.928	0.817
Nicheformer	0.63	0.576	0.514	0.918	0.454	0.863	0.863	0.161	0.035	1.0	0.436	0.574	0.899	0.31	0.416	0.94	0.767
HVG	0.739	0.684	0.518	0.983	0.475	0.943	0.943	0.201	0.027	1.0	0.513	0.647	0.958	0.416	0.32	0.924	0.91
HVG	0.765	0.728	0.517	0.978	0.476	0.932	0.932	0.203	0.026	1.0	0.414	0.67	0.957	0.415	0.32	0.9	0.907
HVG	0.735	0.68	0.517	0.981	0.476	0.931	0.931	0.201	0.029	1.0	0.531	0.644	0.957	0.414	0.31	0.913	0.912
HVG	0.733	0.695	0.518	0.972	0.475	0.934	0.934	0.202	0.028	1.0	0.383	0.649	0.952	0.41	0.293	0.899	0.899
HVG	0.748	0.698	0.517	0.981	0.474	0.936	0.936	0.202	0.029	1.0	0.509	0.654	0.957	0.414	0.318	0.91	0.899
HVG	0.737	0.697	0.518	0.981	0.476	0.944	0.944	0.201	0.028	1.0	0.52	0.651	0.957	0.412	0.318	0.914	0.899
HVG	0.729	0.69	0.517	0.979	0.475	0.932	0.932	0.203	0.029	1.0	0.511	0.645	0.953	0.412	0.304	0.909	0.888
HVG	0.72	0.685	0.517	0.972	0.475	0.938	0.938	0.202	0.026	1.0	0.406	0.641	0.956	0.416	0.316	0.919	0.916
HVG	0.732	0.697	0.517	0.987	0.475	0.944	0.944	0.201	0.026	1.0	0.501	0.649	0.956	0.417	0.301	0.918	0.909
HVG	0.762	0.713	0.519	0.975	0.476	0.935	0.935	0.203	0.028	1.0	0.396	0.665	0.954	0.412	0.331	0.932	0.871
GF-V2-Deep	0.777	0.736	0.522	0.981	0.454	0.838	0.838	0.172	0.027	1.0	0.35	0.678	0.953	0.394	0.494	0.966	0.95
GF-V2-Deep	0.776	0.715	0.519	0.972	0.451	0.828	0.828	0.172	0.027	1.0	0.371	0.67	0.953	0.393	0.489	0.965	0.968
GF-V2-Deep	0.776	0.727	0.524	0.973	0.453	0.849	0.849	0.17	0.027	1.0	0.371	0.676	0.954	0.395	0.472	0.966	0.973
GF-V2-Deep	0.768	0.722	0.52	0.971	0.455	0.839	0.839	0.176	0.027	1.0	0.369	0.67	0.949	0.393	0.47	0.962	0.961
GF-V2-Deep	0.793	0.759	0.527	0.955	0.454	0.826	0.826	0.173	0.027	1.0	0.36	0.693	0.954	0.399	0.49	0.972	0.971
GF-V2-Deep	0.775	0.726	0.518	0.978	0.453	0.85	0.85	0.173	0.027	1.0	0.355	0.673	0.952	0.395	0.477	0.958	0.954
GF-V2-Deep	0.732	0.636	0.525	0.957	0.453	0.834	0.834	0.173	0.027	1.0	0.339	0.631	0.946	0.395	0.485	0.956	0.928
GF-V2-Deep	0.756	0.699	0.52	0.974	0.453	0.841	0.841	0.176	0.027	1.0	0.352	0.658	0.951	0.399	0.488	0.96	0.957
GF-V2-Deep	0.753	0.694	0.519	0.984	0.454	0.847	0.847	0.174	0.027	1.0	0.36	0.655	0.951	0.394	0.493	0.956	0.962
GF-V2-Deep	0.741	0.684	0.524	0.95	0.451	0.828	0.828	0.176	0.027	1.0	0.367	0.65	0.95	0.397	0.482	0.966	0.901
GF-V2 [cancer]	0.774	0.727	0.507	0.974	0.443	0.816	0.816	0.154	0.031	1.0	0.41	0.669	0.943	0.358	0.437	0.964	0.946
GF-V2 [cancer]	0.762	0.702	0.502	0.968	0.441	0.81	0.81	0.153	0.031	1.0	0.399	0.655	0.943	0.36	0.461	0.958	0.958
GF-V2 [cancer]	0.777	0.724	0.511	0.968	0.442	0.822	0.822	0.153	0.031	1.0	0.413	0.671	0.942	0.358	0.431	0.962	0.965
GF-V2 [cancer]	0.75	0.702	0.503	0.957	0.443	0.815	0.815	0.158	0.031	1.0	0.407	0.652	0.939	0.357	0.441	0.953	0.921
GF-V2 [cancer]	0.732	0.652	0.513	0.953	0.442	0.805	0.805	0.154	0.032	1.0	0.42	0.633	0.943	0.359	0.438	0.962	0.949
GF-V2 [cancer]	0.733	0.681	0.502	0.976	0.442	0.833	0.833	0.156	0.031	1.0	0.413	0.638	0.943	0.358	0.431	0.953	0.951
GF-V2 [cancer]	0.726	0.68	0.512	0.962	0.442	0.811	0.811	0.153	0.031	1.0	0.413	0.639	0.935	0.358	0.438	0.951	0.922
GF-V2 [cancer]	0.75	0.689	0.502	0.934	0.441	0.814	0.814	0.159	0.032	1.0	0.299	0.647	0.941	0.36	0.45	0.958	0.949
GF-V2 [cancer]	0.72	0.653	0.504	0.973	0.442	0.821	0.821	0.156	0.031	1.0	0.403	0.626	0.941	0.357	0.45	0.956	0.96
GF-V2 [cancer]	0.723	0.668	0.513	0.946	0.438	0.804	0.804	0.158	0.032	1.0	0.41	0.635	0.94	0.359	0.454	0.961	0.896
GF-V2	0.746	0.692	0.487	0.977	0.439	0.819	0.819	0.144	0.032	1.0	0.409	0.642	0.942	0.346	0.442	0.962	0.952
GF-V2	0.714	0.642	0.486	0.957	0.437	0.807	0.807	0.143	0.032	1.0	0.413	0.614	0.941	0.348	0.439	0.957	0.958
GF-V2	0.76	0.703	0.494	0.966	0.437	0.816	0.816	0.141	0.032	1.0	0.416	0.652	0.942	0.349	0.432	0.956	0.925
GF-V2	0.71	0.639	0.485	0.966	0.439	0.806	0.806	0.147	0.032	1.0	0.416	0.611	0.937	0.344	0.432	0.954	0.922
GF-V2	0.721	0.684	0.502	0.956	0.439	0.797	0.797	0.143	0.031	1.0	0.411	0.635	0.942	0.347	0.424	0.962	0.923
GF-V2	0.741	0.692	0.481	0.953	0.437	0.824	0.824	0.145	0.032	1.0	0.415	0.638	0.942	0.346	0.42	0.951	0.942
GF-V2	0.703	0.612	0.498	0.96	0.439	0.807	0.807	0.143	0.032	1.0	0.406	0.605	0.935	0.346	0.426	0.952	0.925
GF-V2	0.77	0.733	0.487	0.911	0.437	0.812	0.812	0.149	0.032	1.0	0.411	0.663	0.939	0.349	0.434	0.956	0.953
GF-V2	0.736	0.689	0.487	0.921	0.44	0.811	0.811	0.144	0.032	1.0	0.426	0.637	0.939	0.345	0.445	0.948	0.942
GF-V2	0.783	0.742	0.498	0.956	0.436	0.802	0.802	0.148	0.032	1.0	0.416	0.674	0.938	0.348	0.443	0.958	0.887
GF-V1	0.811	0.854	0.517	0.97	0.445	0.846	0.846	0.138	0.037	1.0	0.474	0.727	0.94	0.278	0.365	0.958	0.872
GF-V1	0.794	0.834	0.516	0.967	0.444	0.834	0.834	0.138	0.036	1.0	0.45	0.715	0.94	0.28	0.36	0.957	0.946
GF-V1	0.833	0.878	0.525	0.962	0.443	0.845	0.845	0.137	0.037	1.0	0.46	0.745	0.941	0.276	0.348	0.956	0.887
GF-V1	0.797	0.842	0.513	0.965	0.445	0.838	0.838	0.14	0.037	1.0	0.438	0.717	0.937	0.28	0.358	0.953	0.914
GF-V1	0.825	0.873	0.534	0.959	0.446	0.831	0.831	0.138	0.037	1.0	0.472	0.744	0.941	0.281	0.344	0.954	0.907
GF-V1	0.808	0.848	0.515	0.971	0.443	0.85	0.85	0.139	0.037	1.0	0.445	0.724	0.942	0.28	0.354	0.946	0.796
GF-V1	0.802	0.846	0.529	0.957	0.444	0.839	0.839	0.138	0.037	1.0	0.45	0.726	0.936	0.279	0.354	0.945	0.805
GF-V1	0.803	0.849	0.517	0.966	0.445	0.845	0.845	0.139	0.036	1.0	0.44	0.723	0.938	0.281	0.371	0.954	0.875
GF-V1	0.811	0.852	0.517	0.972	0.445	0.847	0.847	0.139	0.037	1.0	0.436	0.727	0.94	0.28	0.371	0.946	0.872
GF-V1	0.758	0.729	0.527	0.956	0.443	0.833	0.833	0.14	0.037	1.0	0.452	0.671	0.937	0.28	0.365	0.955	0.807
GF-V1 [continue]	0.747	0.702	0.524	0.97	0.443	0.836	0.836	0.162	0.036	1.0	0.455	0.658	0.941	0.288	0.378	0.964	0.948
GF-V1 [continue]	0.745	0.72	0.526	0.96	0.443	0.827	0.827	0.162	0.036	1.0	0.443	0.664	0.94	0.289	0.369	0.95	0.915
GF-V1 [continue]	0.754	0.721	0.531	0.964	0.443	0.839	0.839	0.163	0.037	1.0	0.436	0.668	0.94	0.289	0.36	0.956	0.869
GF-V1 [continue]	0.733	0.7	0.52	0.966	0.443	0.836	0.836	0.166	0.036	1.0	0.435	0.651	0.937	0.289	0.348	0.954	0.877
GF-V1 [continue]	0.762	0.724	0.54	0.951	0.444	0.829	0.829	0.162	0.036	1.0	0.446	0.676	0.942	0.289	0.36	0.956	0.9
GF-V1 [continue]	0.758	0.721	0.521	0.964	0.442	0.845	0.845	0.164	0.036	1.0	0.447	0.667	0.943	0.29	0.357	0.95	0.898
GF-V1 [continue]	0.755	0.727	0.534	0.947	0.443	0.83	0.83	0.163	0.037	1.0	0.441	0.672	0.937	0.288	0.36	0.95	0.872
GF-V1 [continue]	0.745	0.708	0.525	0.964	0.443	0.839	0.839	0.164	0.036	1.0	0.438	0.659	0.94	0.291	0.375	0.956	0.95
GF-V1 [continue]	0.764	0.726	0.524	0.975	0.443	0.84	0.84	0.165	0.036	1.0	0.446	0.672	0.941	0.291	0.381	0.944	0.887
GF-V1 [continue]	0.744	0.703	0.533	0.958	0.441	0.828	0.828	0.166	0.036	1.0	0.435	0.66	0.938	0.289	0.358	0.958	0.87
CellPLM	0.833	0.881	0.595	0.983	0.448	0.847	0.847	0.211	0.029	1.0	0.454	0.77	0.95	0.374	0.472	0.962	0.953
CellPLM	0.853	0.892	0.593	0.979	0.449	0.842	0.842	0.213	0.029	1.0	0.34	0.779	0.949	0.37	0.469	0.964	0.968
CellPLM	0.854	0.894	0.592	0.984	0.449	0.847	0.847	0.215	0.028	1.0	0.464	0.78	0.949	0.374	0.472	0.965	0.972
CellPLM	0.83	0.872	0.593	0.974	0.449	0.845	0.845	0.214	0.029	1.0	0.363	0.765	0.947	0.373	0.469	0.963	0.955
CellPLM	0.837	0.879	0.594	0.976	0.45	0.845	0.845	0.213	0.028	1.0	0.332	0.77	0.95	0.374	0.47	0.962	0.955
CellPLM	0.856	0.889	0.594	0.979	0.448	0.864	0.864	0.213	0.028	1.0	0.342	0.779	0.949	0.375	0.464	0.956	0.952
CellPLM	0.824	0.865	0.593	0.975	0.449	0.841	0.841	0.214	0.029	1.0	0.331	0.761	0.944	0.375	0.476	0.958	0.933
CellPLM	0.859	0.896	0.594	0.979	0.449	0.849	0.849	0.211	0.028	1.0	0.318	0.783	0.949	0.378	0.49	0.956	0.955
CellPLM	0.828	0.872	0.593	0.98	0.449	0.852	0.852	0.214	0.028	1.0	0.327	0.765	0.948	0.375	0.465	0.956	0.963
CellPLM	0.832	0.86	0.593	0.971	0.449	0.859	0.859	0.216	0.029	1.0	0.327	0.761	0.946	0.374	0.484	0.966	0.96
