## Supplemental Table 4 for "Empirical Evaluation of Single-Cell Foundation Models for Predicting Cancer Outcomes"

comparison_id	comparison	base_label	cancer_label	metric	metric_label	family	higher_better	n_pairs	base_mean	cancer_mean	base_std	cancer_std	mean_diff	median_diff	diff_ci95_low	diff_ci95_high	n_cancer_higher	n_base_higher	n_ties	wilcoxon_stat	wilcoxon_p	paired_t_stat	paired_t_p	sign_p	wilcoxon_p_holm	wilcoxon_p_fdr	wilcoxon_p_holm_all	better	sig_raw	sig_holm
scgpt	scGPT vs scGPT [cancer]	scGPT	scGPT [cancer]	NMI_cluster/label	Cluster–Label NMI	bio	True	10	0.7609507679475027	0.7927664709268673	0.014232290835389865	0.01063501913538172	0.031815702979364445	0.035397177922373235	0.0014465215267851466	0.06425692006185521	10	0	0	0.0	0.001953125	4.799203037084185	0.0009748022788400893	0.001953125	0.03125	0.003125	0.0625	cancer	True	True
scgpt	scGPT vs scGPT [cancer]	scGPT	scGPT [cancer]	ARI_cluster/label	Cluster–Label ARI	bio	True	10	0.7840874868962407	0.8047191626420904	0.03357908657575447	0.023220871497547497	0.020631675745849655	0.00975620672101618	-0.020202677067592285	0.091338721760125	8	2	0	11.0	0.10546875	1.6987818614031933	0.12358277640744032	0.109375	0.421875	0.12980769230769232	1.0	cancer	False	False
scgpt	scGPT vs scGPT [cancer]	scGPT	scGPT [cancer]	ASW_label	Cell-Type Separation	bio	True	10	0.5053701214012107	0.540751725807786	0.008248148546513104	0.0029248678704769456	0.035381604406575215	0.03575625671510352	0.023741552722640336	0.0433841604863119	10	0	0	0.0	0.001953125	17.893310311016183	2.417642794690475e-08	0.001953125	0.03125	0.003125	0.0625	cancer	True	True
scgpt	scGPT vs scGPT [cancer]	scGPT	scGPT [cancer]	graph_conn	Graph Connectivity	bio	True	10	0.9607222893417224	0.9727385440396125	0.011776658418681099	0.005518932904106501	0.012016254697890005	0.010461614913618689	-0.0012231472921700182	0.03592410740476448	9	1	0	2.0	0.005859375	3.1280205054230326	0.012160422213108738	0.021484375	0.03515625	0.008522727272727272	0.10546875	cancer	True	True
scgpt	scGPT vs scGPT [cancer]	scGPT	scGPT [cancer]	avg_bio	Overall Biology Score	bio	True	10	0.6834694587483181	0.7127457864589146	0.016286462980764006	0.010540668660313123	0.02927632771059646	0.02739841967391804	0.0025302672217147855	0.06492121176313571	10	0	0	0.0	0.001953125	4.595850522649938	0.0012981682699425758	0.001953125	0.03125	0.003125	0.0625	cancer	True	True
scgpt	scGPT vs scGPT [cancer]	scGPT	scGPT [cancer]	knn_label_purity	Neighbor Label Purity	bio	True	10	0.9239859999999999	0.9287166666666661	0.0028727694729030464	0.002618293195816512	0.00473066666666625	0.004823333333332569	0.0020208333333311566	0.007621833333332596	10	0	0	0.0	0.001953125	8.214650459109592	1.7903523270269242e-05	0.001953125	0.03125	0.003125	0.0625	cancer	True	True
scgpt	scGPT vs scGPT [cancer]	scGPT	scGPT [cancer]	kNN_label_acc	kNN Label Accuracy	bio	True	10	0.9447000000000001	0.95095	0.0034896672875473203	0.005423457281927178	0.006250000000000011	0.008500000000000008	-0.0038750000000000034	0.009887500000000021	8	1	1	1.0	0.0078125	4.010064525130712	0.0030635776924738682	0.0390625	0.0390625	0.010416666666666666	0.125	cancer	True	True
scgpt	scGPT vs scGPT [cancer]	scGPT	scGPT [cancer]	kNN_label_f1_macro	kNN Label F1	bio	True	10	0.8111233986893851	0.8727228072275593	0.041706470544784796	0.04736508626105782	0.06159940853817415	0.0587017833872473	0.006155386497792717	0.11620121997701703	10	0	0	0.0	0.001953125	5.121558511854786	0.0006266611052138891	0.001953125	0.03125	0.003125	0.0625	cancer	True	True
scgpt	scGPT vs scGPT [cancer]	scGPT	scGPT [cancer]	cLISI	Cell-Type Purity	bio	True	10	1.0	1.0	0.0	0.0	0.0	0.0	0.0	0.0	0	0	10	0.0	1.0			1.0	1.0	1.0	1.0	tie	False	False
scgpt	scGPT vs scGPT [cancer]	scGPT	scGPT [cancer]	ASW_batch	Batch Mixing ASW	batch	False	10	0.43500406444072726	0.4147052638232708	0.001062908631876616	0.0007219659077474847	-0.020298800617456442	-0.020156938582658768	-0.021823790669441224	-0.018498818203806878	0	10	0	0.0	0.001953125	-52.204871900168776	1.7442709098586204e-12	0.001953125	0.03125	0.003125	0.0625	cancer	True	True
scgpt	scGPT vs scGPT [cancer]	scGPT	scGPT [cancer]	batch_ASW	Batch Mixing Score	batch	True	10	0.8188415539999999	0.836983725	0.008222438670298895	0.006045605239763031	0.018142170999999985	0.017314549999999984	0.012720586249999952	0.03017375600000001	10	0	0	0.0	0.001953125	9.94130348294734	3.7578589813899594e-06	0.001953125	0.03125	0.003125	0.0625	cancer	True	True
scgpt	scGPT vs scGPT [cancer]	scGPT	scGPT [cancer]	PCR_batch	Batch Effect PCR	batch	False	10	0.1526129647846747	0.17632762735397953	0.0019959660985918904	0.0017614755083771208	0.023714662569304802	0.023389408111723187	0.022204036405031713	0.026193873865513327	10	0	0	0.0	0.001953125	48.86951591518309	3.153883140049766e-12	0.001953125	0.03125	0.003125	0.0625	base	True	True
scgpt	scGPT vs scGPT [cancer]	scGPT	scGPT [cancer]	iLISI	Batch Diversity	batch	True	10	0.03938479274511333	0.03974604755640025	0.00011716776213574192	0.0001437659460008356	0.00036125481128691935	0.00029641017317774687	0.000183197669684876	0.0006598916836082528	10	0	0	0.0	0.001953125	6.170770744514194	0.00016454830501037615	0.001953125	0.03125	0.003125	0.0625	cancer	True	True
scgpt	scGPT vs scGPT [cancer]	scGPT	scGPT [cancer]	kBET	Batch Mixing (kBET)	batch	True	10	0.5471587940854751	0.5783581712168622	0.008755213571283166	0.058697702329603106	0.03119937713138694	0.00012954137583159886	-0.013357325463952349	0.128719372116767	5	5	0	21.0	0.556640625	1.6996040971097515	0.12342403088945314	1.0	1.0	0.59375	1.0	cancer	False	False
scgpt	scGPT vs scGPT [cancer]	scGPT	scGPT [cancer]	knn_batch_purity	Neighbor Batch Purity	batch	False	10	0.23228400000000243	0.22285866666667098	0.0020962876063157095	0.001059269722818017	-0.00942533333333143	-0.009433333333332156	-0.012256833333329907	-0.006441833333331815	0	10	0	0.0	0.001953125	-16.365335763049178	5.282153835747636e-08	0.001953125	0.03125	0.003125	0.0625	cancer	True	True
scgpt	scGPT vs scGPT [cancer]	scGPT	scGPT [cancer]	batch_pred_acc	Batch Predictability	batch	False	10	0.28895	0.2834	0.010714605815324123	0.007085979897735446	-0.005549999999999994	-0.0069999999999999785	-0.0164375	0.010687499999999971	3	7	0	13.0	0.15234375	-1.8624289238652003	0.09544337793132723	0.34375	0.45703125	0.17410714285714285	1.0	cancer	False	False
gf2	Geneformer V2 vs Geneformer V2 [cancer]	GF-V2	GF-V2 [cancer]	NMI_cluster/label	Cluster–Label NMI	bio	True	10	0.7384405459933349	0.7447448001570148	0.026885967781589918	0.021130483250229884	0.006304254163679824	0.013755205363089329	-0.05084777630697236	0.046457668180720404	6	4	0	19.0	0.431640625	0.6128787621659118	0.5551250987226719	0.75390625	1.0	0.49330357142857145	1.0	cancer	False	False
gf2	Geneformer V2 vs Geneformer V2 [cancer]	GF-V2	GF-V2 [cancer]	ARI_cluster/label	Cluster–Label ARI	bio	True	10	0.6826919118949764	0.6877448271679028	0.04110491751967916	0.026286675240751057	0.005052915272926483	0.004796872793320361	-0.06709983050746574	0.06645167659768866	5	5	0	25.0	0.845703125	0.31473451511070655	0.7601375156717454	1.0	1.0	0.9020833333333333	1.0	cancer	False	False
gf2	Geneformer V2 vs Geneformer V2 [cancer]	GF-V2	GF-V2 [cancer]	ASW_label	Cell-Type Separation	bio	True	10	0.49034141678130255	0.5069306273362599	0.006932440746293074	0.0049255533697093404	0.016589210554957417	0.01681115233805036	0.012144340461236438	0.020538210906670473	10	0	0	0.0	0.001953125	18.658234242960408	1.673711314351837e-08	0.001953125	0.03125	0.0078125	0.0625	cancer	True	True
gf2	Geneformer V2 vs Geneformer V2 [cancer]	GF-V2	GF-V2 [cancer]	graph_conn	Graph Connectivity	bio	True	10	0.9524462291530783	0.9611125768363173	0.02044972269028101	0.01370186304022212	0.00866634768323914	0.001965436366119677	-0.009918266542591522	0.045160197018263556	6	4	0	18.0	0.375	1.4301109829716458	0.18646961830030812	0.75390625	1.0	0.46153846153846156	1.0	cancer	False	False
gf2	Geneformer V2 vs Geneformer V2 [cancer]	GF-V2	GF-V2 [cancer]	avg_bio	Overall Biology Score	bio	True	10	0.6371579582232045	0.6464734182203925	0.022612638130155852	0.015287216558669362	0.009315459997187891	0.009400703324415283	-0.03430227370773429	0.04122547315977138	6	4	0	17.0	0.322265625	1.0774616029612123	0.30930520243526927	0.75390625	1.0	0.4296875	1.0	cancer	False	False
gf2	Geneformer V2 vs Geneformer V2 [cancer]	GF-V2	GF-V2 [cancer]	knn_label_purity	Neighbor Label Purity	bio	True	10	0.9398373333333314	0.9408786666666644	0.0024651350600316145	0.002614795131600739	0.0010413333333332496	0.0012266666666670978	-0.00026583333333123624	0.0019833333333329735	8	2	0	4.0	0.013671875	4.013793206890984	0.0030464111145378494	0.109375	0.13671875	0.02734375	0.19140625	cancer	True	False
gf2	Geneformer V2 vs Geneformer V2 [cancer]	GF-V2	GF-V2 [cancer]	kNN_label_acc	kNN Label Accuracy	bio	True	10	0.9557500000000001	0.9576499999999999	0.004632314036562443	0.004422480450305407	0.0018999999999999907	0.0017499999999999738	-0.0013875000000000443	0.007325000000000008	7	2	1	6.0	0.05078125	2.1111111111110956	0.06395428555374622	0.1796875	0.40625	0.09027777777777778	0.609375	cancer	False	False
gf2	Geneformer V2 vs Geneformer V2 [cancer]	GF-V2	GF-V2 [cancer]	kNN_label_f1_macro	kNN Label F1	bio	True	10	0.9328233860678974	0.9417299455178091	0.021380081073960715	0.021727792141495002	0.008906559449911654	0.004142648474220023	-0.005649467440884568	0.03743339270325528	5	5	0	15.0	0.232421875	1.8432255818732886	0.09840567323064936	1.0	1.0	0.3380681818181818	1.0	cancer	False	False
gf2	Geneformer V2 vs Geneformer V2 [cancer]	GF-V2	GF-V2 [cancer]	cLISI	Cell-Type Purity	bio	True	10	1.0	1.0	0.0	0.0	0.0	0.0	0.0	0.0	0	0	10	0.0	1.0			1.0	1.0	1.0	1.0	tie	False	False
gf2	Geneformer V2 vs Geneformer V2 [cancer]	GF-V2	GF-V2 [cancer]	ASW_batch	Batch Mixing ASW	batch	False	10	0.4380494385957718	0.44158339574933053	0.001349311414893057	0.0014519416517145426	0.003533957153558737	0.0034661106765269956	0.0024465691298246385	0.004855022579431589	10	0	0	0.0	0.001953125	13.496957254438676	2.812176013625863e-07	0.001953125	0.03125	0.0078125	0.0625	base	True	True
gf2	Geneformer V2 vs Geneformer V2 [cancer]	GF-V2	GF-V2 [cancer]	batch_ASW	Batch Mixing Score	batch	True	10	0.810058709	0.8151755960000001	0.00796350684220136	0.008541307488444621	0.0051168869999999814	0.0047811999999999855	-0.0018540410000000061	0.009983549000000022	9	1	0	2.0	0.005859375	3.9052641449725605	0.003590529259537722	0.021484375	0.0703125	0.01875	0.10546875	cancer	True	False
gf2	Geneformer V2 vs Geneformer V2 [cancer]	GF-V2	GF-V2 [cancer]	PCR_batch	Batch Effect PCR	batch	False	10	0.14475693635343914	0.15557359205135943	0.002411736678192228	0.002330328119230078	0.01081665569792028	0.01067048988712424	0.010147786951342096	0.011839927920462043	10	0	0	0.0	0.001953125	52.82761346734171	1.5681997962719267e-12	0.001953125	0.03125	0.0078125	0.0625	base	True	True
gf2	Geneformer V2 vs Geneformer V2 [cancer]	GF-V2	GF-V2 [cancer]	iLISI	Batch Diversity	batch	True	10	0.031993192434310855	0.03144894652068608	0.00027460374761391446	0.0003492537299140901	-0.0005442459136247704	-0.0005798684433102989	-0.0011043261736631365	0.000358550436794769	1	9	0	4.0	0.013671875	-3.5597771778202216	0.006121415982658638	0.021484375	0.13671875	0.02734375	0.19140625	base	True	False
gf2	Geneformer V2 vs Geneformer V2 [cancer]	GF-V2	GF-V2 [cancer]	kBET	Batch Mixing (kBET)	batch	True	10	0.4139454853118248	0.39865327560562475	0.005469648552093047	0.03539050550247802	-0.01529220970619995	-0.0045523604682009	-0.09152890274179253	0.008412103733737993	3	7	0	12.0	0.130859375	-1.3791813567010602	0.20114199052678491	0.34375	0.916015625	0.209375	1.0	base	False	False
gf2	Geneformer V2 vs Geneformer V2 [cancer]	GF-V2	GF-V2 [cancer]	knn_batch_purity	Neighbor Batch Purity	batch	False	10	0.3468399999999944	0.35844533333332784	0.0016474836779567258	0.0010352970588189878	0.011605333333333485	0.011786666666666862	0.009495833333335538	0.013015666666665968	10	0	0	0.0	0.001953125	34.43371928845326	7.254037045409148e-11	0.001953125	0.03125	0.0078125	0.0625	base	True	True
gf2	Geneformer V2 vs Geneformer V2 [cancer]	GF-V2	GF-V2 [cancer]	batch_pred_acc	Batch Predictability	batch	False	10	0.43355	0.44315	0.008600549078078943	0.010113384970204375	0.009600000000000008	0.01150000000000001	-0.0036000000000000034	0.02065000000000002	8	2	0	3.5	0.01171875	3.852347298744614	0.0038923217632568746	0.109375	0.12890625	0.02734375	0.17578125	base	True	False
