## Supplemental Table 5 for "Empirical Evaluation of Single-Cell Foundation Models for Predicting Cancer Outcomes"

experiment_name	experiment	group	mean	task
brca_chemo	HVG	Baseline	0.633	Treatment Naive vs Neoadjuvant Chemo
brca_chemo	PCA [100]	Baseline	0.492	Treatment Naive vs Neoadjuvant Chemo
brca_chemo	PCA [20]	Baseline	0.398	Treatment Naive vs Neoadjuvant Chemo
brca_chemo	PCA [50]	Baseline	0.647	Treatment Naive vs Neoadjuvant Chemo
brca_chemo	scVI	Baseline	0.532	Treatment Naive vs Neoadjuvant Chemo
brca_chemo	GF-V1	Geneformer	0.657	Treatment Naive vs Neoadjuvant Chemo
brca_chemo	GF-V2	Geneformer	0.673	Treatment Naive vs Neoadjuvant Chemo
brca_chemo	GF-V2 [cancer]	Geneformer	0.707	Treatment Naive vs Neoadjuvant Chemo
brca_chemo	GF-V2-Deep	Geneformer	0.707	Treatment Naive vs Neoadjuvant Chemo
brca_chemo	CellPLM	Other	0.417	Treatment Naive vs Neoadjuvant Chemo
brca_chemo	Nicheformer	Other	0.617	Treatment Naive vs Neoadjuvant Chemo
brca_chemo	SCimiarity	Other	0.66	Treatment Naive vs Neoadjuvant Chemo
brca_chemo	STATE	Other	0.683	Treatment Naive vs Neoadjuvant Chemo
brca_chemo	scConcept	Other	0.783	Treatment Naive vs Neoadjuvant Chemo
brca_chemo	scFoundation	Other	0.53	Treatment Naive vs Neoadjuvant Chemo
brca_chemo	scGPT	scGPT	0.625	Treatment Naive vs Neoadjuvant Chemo
brca_chemo	scGPT [cancer]	scGPT	0.662	Treatment Naive vs Neoadjuvant Chemo
brca_outcome	HVG	Baseline	0.83	T-cell exhaustion
brca_outcome	PCA [100]	Baseline	0.532	T-cell exhaustion
brca_outcome	PCA [20]	Baseline	0.683	T-cell exhaustion
brca_outcome	PCA [50]	Baseline	0.607	T-cell exhaustion
brca_outcome	scVI	Baseline	0.833	T-cell exhaustion
brca_outcome	GF-V1	Geneformer	0.617	T-cell exhaustion
brca_outcome	GF-V2	Geneformer	0.633	T-cell exhaustion
brca_outcome	GF-V2 [cancer]	Geneformer	0.673	T-cell exhaustion
brca_outcome	GF-V2-Deep	Geneformer	0.683	T-cell exhaustion
brca_outcome	CellPLM	Other	0.79	T-cell exhaustion
brca_outcome	Nicheformer	Other	0.623	T-cell exhaustion
brca_outcome	SCimiarity	Other	0.807	T-cell exhaustion
brca_outcome	STATE	Other	0.647	T-cell exhaustion
brca_outcome	scConcept	Other	0.763	T-cell exhaustion
brca_outcome	scFoundation	Other	0.797	T-cell exhaustion
brca_outcome	scGPT	scGPT	0.6	T-cell exhaustion
brca_outcome	scGPT [cancer]	scGPT	0.873	T-cell exhaustion
brca_pre_post	HVG	Baseline	1.0	Treatment Naive vs Anti PD1
brca_pre_post	PCA [100]	Baseline	0.972	Treatment Naive vs Anti PD1
brca_pre_post	PCA [20]	Baseline	0.981	Treatment Naive vs Anti PD1
brca_pre_post	PCA [50]	Baseline	1.0	Treatment Naive vs Anti PD1
brca_pre_post	scVI	Baseline	0.995	Treatment Naive vs Anti PD1
brca_pre_post	GF-V1	Geneformer	0.908	Treatment Naive vs Anti PD1
brca_pre_post	GF-V2	Geneformer	0.975	Treatment Naive vs Anti PD1
brca_pre_post	GF-V2 [cancer]	Geneformer	0.987	Treatment Naive vs Anti PD1
brca_pre_post	GF-V2-Deep	Geneformer	1.0	Treatment Naive vs Anti PD1
brca_pre_post	CellPLM	Other	0.772	Treatment Naive vs Anti PD1
brca_pre_post	Nicheformer	Other	0.961	Treatment Naive vs Anti PD1
brca_pre_post	SCimiarity	Other	0.953	Treatment Naive vs Anti PD1
brca_pre_post	STATE	Other	1.0	Treatment Naive vs Anti PD1
brca_pre_post	scConcept	Other	0.851	Treatment Naive vs Anti PD1
brca_pre_post	scFoundation	Other	1.0	Treatment Naive vs Anti PD1
brca_pre_post	scGPT	scGPT	0.896	Treatment Naive vs Anti PD1
brca_pre_post	scGPT [cancer]	scGPT	0.966	Treatment Naive vs Anti PD1
brca_subtype	HVG	Baseline	0.983	ER+ vs TNBC
brca_subtype	PCA [100]	Baseline	0.967	ER+ vs TNBC
brca_subtype	PCA [20]	Baseline	0.983	ER+ vs TNBC
brca_subtype	PCA [50]	Baseline	0.983	ER+ vs TNBC
brca_subtype	scVI	Baseline	1.0	ER+ vs TNBC
brca_subtype	GF-V1	Geneformer	0.879	ER+ vs TNBC
brca_subtype	GF-V2	Geneformer	0.94	ER+ vs TNBC
brca_subtype	GF-V2 [cancer]	Geneformer	0.957	ER+ vs TNBC
brca_subtype	GF-V2-Deep	Geneformer	0.879	ER+ vs TNBC
brca_subtype	CellPLM	Other	0.934	ER+ vs TNBC
brca_subtype	Nicheformer	Other	0.951	ER+ vs TNBC
brca_subtype	SCimiarity	Other	0.957	ER+ vs TNBC
brca_subtype	STATE	Other	0.911	ER+ vs TNBC
brca_subtype	scConcept	Other	0.868	ER+ vs TNBC
brca_subtype	scFoundation	Other	1.0	ER+ vs TNBC
brca_subtype	scGPT	scGPT	0.851	ER+ vs TNBC
brca_subtype	scGPT [cancer]	scGPT	0.957	ER+ vs TNBC
crc_mmr	HVG	Baseline	0.937	MMRd vs MMRp
crc_mmr	PCA [100]	Baseline	0.836	MMRd vs MMRp
crc_mmr	PCA [20]	Baseline	0.807	MMRd vs MMRp
crc_mmr	PCA [50]	Baseline	0.886	MMRd vs MMRp
crc_mmr	scVI	Baseline	0.913	MMRd vs MMRp
crc_mmr	GF-V1	Geneformer	0.895	MMRd vs MMRp
crc_mmr	GF-V2	Geneformer	0.828	MMRd vs MMRp
crc_mmr	GF-V2 [cancer]	Geneformer	0.903	MMRd vs MMRp
crc_mmr	GF-V2-Deep	Geneformer	0.889	MMRd vs MMRp
crc_mmr	CellPLM	Other	0.859	MMRd vs MMRp
crc_mmr	Nicheformer	Other	0.863	MMRd vs MMRp
crc_mmr	SCimiarity	Other	0.83	MMRd vs MMRp
crc_mmr	STATE	Other	0.894	MMRd vs MMRp
crc_mmr	scConcept	Other	0.878	MMRd vs MMRp
crc_mmr	scFoundation	Other	0.824	MMRd vs MMRp
crc_mmr	scGPT	scGPT	0.628	MMRd vs MMRp
crc_mmr	scGPT [cancer]	scGPT	0.676	MMRd vs MMRp
luad_tki	HVG	Baseline	1.0	Treatment Naive vs TKI treated
luad_tki	PCA [100]	Baseline	0.75	Treatment Naive vs TKI treated
luad_tki	PCA [20]	Baseline	0.75	Treatment Naive vs TKI treated
luad_tki	PCA [50]	Baseline	0.75	Treatment Naive vs TKI treated
luad_tki	scVI	Baseline	0.875	Treatment Naive vs TKI treated
luad_tki	GF-V1	Geneformer	1.0	Treatment Naive vs TKI treated
luad_tki	GF-V2	Geneformer	1.0	Treatment Naive vs TKI treated
luad_tki	GF-V2 [cancer]	Geneformer	1.0	Treatment Naive vs TKI treated
luad_tki	GF-V2-Deep	Geneformer	1.0	Treatment Naive vs TKI treated
luad_tki	CellPLM	Other	1.0	Treatment Naive vs TKI treated
luad_tki	Nicheformer	Other	1.0	Treatment Naive vs TKI treated
luad_tki	SCimiarity	Other	1.0	Treatment Naive vs TKI treated
luad_tki	STATE	Other	1.0	Treatment Naive vs TKI treated
luad_tki	scConcept	Other	1.0	Treatment Naive vs TKI treated
luad_tki	scFoundation	Other	1.0	Treatment Naive vs TKI treated
luad_tki	scGPT	scGPT	1.0	Treatment Naive vs TKI treated
luad_tki	scGPT [cancer]	scGPT	1.0	Treatment Naive vs TKI treated
melanoma_response	HVG	Baseline	0.95	IO Response
melanoma_response	PCA [100]	Baseline	0.533	IO Response
melanoma_response	PCA [20]	Baseline	0.8	IO Response
melanoma_response	PCA [50]	Baseline	0.667	IO Response
melanoma_response	scVI	Baseline	0.917	IO Response
melanoma_response	GF-V1	Geneformer	0.9	IO Response
melanoma_response	GF-V2	Geneformer	0.933	IO Response
melanoma_response	GF-V2 [cancer]	Geneformer	0.933	IO Response
melanoma_response	GF-V2-Deep	Geneformer	0.867	IO Response
melanoma_response	CellPLM	Other	0.867	IO Response
melanoma_response	Nicheformer	Other	0.917	IO Response
melanoma_response	SCimiarity	Other	0.967	IO Response
melanoma_response	STATE	Other	0.95	IO Response
melanoma_response	scConcept	Other	0.917	IO Response
melanoma_response	scFoundation	Other	0.867	IO Response
melanoma_response	scGPT	scGPT	0.817	IO Response
melanoma_response	scGPT [cancer]	scGPT	0.917	IO Response
