## Supplemental Table 6 for "Empirical Evaluation of Single-Cell Foundation Models for Predicting Cancer Outcomes"

experiment_name	experiment	group	mean	task
brca_chemo	HVG	Baseline	0.548	Treatment Naive vs Neoadjuvant Chemo
brca_chemo	PCA [100]	Baseline	0.49	Treatment Naive vs Neoadjuvant Chemo
brca_chemo	PCA [20]	Baseline	0.438	Treatment Naive vs Neoadjuvant Chemo
brca_chemo	PCA [50]	Baseline	0.377	Treatment Naive vs Neoadjuvant Chemo
brca_chemo	scVI	Baseline	0.632	Treatment Naive vs Neoadjuvant Chemo
brca_chemo	GF-V1	Geneformer	0.497	Treatment Naive vs Neoadjuvant Chemo
brca_chemo	GF-V2	Geneformer	0.479	Treatment Naive vs Neoadjuvant Chemo
brca_chemo	GF-V2 [cancer]	Geneformer	0.387	Treatment Naive vs Neoadjuvant Chemo
brca_chemo	GF-V2-Deep	Geneformer	0.49	Treatment Naive vs Neoadjuvant Chemo
brca_chemo	CellPLM	Other	0.469	Treatment Naive vs Neoadjuvant Chemo
brca_chemo	Nicheformer	Other	0.507	Treatment Naive vs Neoadjuvant Chemo
brca_chemo	SCimiarity	Other	0.523	Treatment Naive vs Neoadjuvant Chemo
brca_chemo	STATE	Other	0.505	Treatment Naive vs Neoadjuvant Chemo
brca_chemo	scConcept	Other	0.483	Treatment Naive vs Neoadjuvant Chemo
brca_chemo	scFoundation	Other	0.402	Treatment Naive vs Neoadjuvant Chemo
brca_chemo	scGPT	scGPT	0.613	Treatment Naive vs Neoadjuvant Chemo
brca_chemo	scGPT [cancer]	scGPT	0.459	Treatment Naive vs Neoadjuvant Chemo
brca_outcome	HVG	Baseline	0.783	T-cell exhaustion
brca_outcome	PCA [100]	Baseline	0.707	T-cell exhaustion
brca_outcome	PCA [20]	Baseline	0.697	T-cell exhaustion
brca_outcome	PCA [50]	Baseline	0.707	T-cell exhaustion
brca_outcome	scVI	Baseline	0.85	T-cell exhaustion
brca_outcome	GF-V1	Geneformer	0.773	T-cell exhaustion
brca_outcome	GF-V2	Geneformer	0.707	T-cell exhaustion
brca_outcome	GF-V2 [cancer]	Geneformer	0.773	T-cell exhaustion
brca_outcome	GF-V2-Deep	Geneformer	0.673	T-cell exhaustion
brca_outcome	CellPLM	Other	0.807	T-cell exhaustion
brca_outcome	Nicheformer	Other	0.763	T-cell exhaustion
brca_outcome	SCimiarity	Other	0.79	T-cell exhaustion
brca_outcome	STATE	Other	0.807	T-cell exhaustion
brca_outcome	scConcept	Other	0.673	T-cell exhaustion
brca_outcome	scFoundation	Other	0.723	T-cell exhaustion
brca_outcome	scGPT	scGPT	0.763	T-cell exhaustion
brca_outcome	scGPT [cancer]	scGPT	0.8	T-cell exhaustion
brca_pre_post	HVG	Baseline	1.0	Treatment Naive vs Anti PD1
brca_pre_post	PCA [100]	Baseline	1.0	Treatment Naive vs Anti PD1
brca_pre_post	PCA [20]	Baseline	0.995	Treatment Naive vs Anti PD1
brca_pre_post	PCA [50]	Baseline	1.0	Treatment Naive vs Anti PD1
brca_pre_post	scVI	Baseline	1.0	Treatment Naive vs Anti PD1
brca_pre_post	GF-V1	Geneformer	0.951	Treatment Naive vs Anti PD1
brca_pre_post	GF-V2	Geneformer	0.99	Treatment Naive vs Anti PD1
brca_pre_post	GF-V2 [cancer]	Geneformer	0.995	Treatment Naive vs Anti PD1
brca_pre_post	GF-V2-Deep	Geneformer	0.995	Treatment Naive vs Anti PD1
brca_pre_post	CellPLM	Other	0.857	Treatment Naive vs Anti PD1
brca_pre_post	Nicheformer	Other	0.974	Treatment Naive vs Anti PD1
brca_pre_post	SCimiarity	Other	0.983	Treatment Naive vs Anti PD1
brca_pre_post	STATE	Other	0.995	Treatment Naive vs Anti PD1
brca_pre_post	scConcept	Other	0.905	Treatment Naive vs Anti PD1
brca_pre_post	scFoundation	Other	1.0	Treatment Naive vs Anti PD1
brca_pre_post	scGPT	scGPT	0.911	Treatment Naive vs Anti PD1
brca_pre_post	scGPT [cancer]	scGPT	0.975	Treatment Naive vs Anti PD1
brca_subtype	HVG	Baseline	1.0	ER+ vs TNBC
brca_subtype	PCA [100]	Baseline	1.0	ER+ vs TNBC
brca_subtype	PCA [20]	Baseline	1.0	ER+ vs TNBC
brca_subtype	PCA [50]	Baseline	1.0	ER+ vs TNBC
brca_subtype	scVI	Baseline	1.0	ER+ vs TNBC
brca_subtype	GF-V1	Geneformer	0.973	ER+ vs TNBC
brca_subtype	GF-V2	Geneformer	0.973	ER+ vs TNBC
brca_subtype	GF-V2 [cancer]	Geneformer	1.0	ER+ vs TNBC
brca_subtype	GF-V2-Deep	Geneformer	0.973	ER+ vs TNBC
brca_subtype	CellPLM	Other	0.94	ER+ vs TNBC
brca_subtype	Nicheformer	Other	0.973	ER+ vs TNBC
brca_subtype	SCimiarity	Other	1.0	ER+ vs TNBC
brca_subtype	STATE	Other	1.0	ER+ vs TNBC
brca_subtype	scConcept	Other	0.957	ER+ vs TNBC
brca_subtype	scFoundation	Other	1.0	ER+ vs TNBC
brca_subtype	scGPT	scGPT	0.957	ER+ vs TNBC
brca_subtype	scGPT [cancer]	scGPT	0.983	ER+ vs TNBC
crc_mmr	HVG	Baseline	0.916	MMRd vs MMRp
crc_mmr	PCA [100]	Baseline	0.906	MMRd vs MMRp
crc_mmr	PCA [20]	Baseline	0.907	MMRd vs MMRp
crc_mmr	PCA [50]	Baseline	0.921	MMRd vs MMRp
crc_mmr	scVI	Baseline	0.926	MMRd vs MMRp
crc_mmr	GF-V1	Geneformer	0.819	MMRd vs MMRp
crc_mmr	GF-V2	Geneformer	0.915	MMRd vs MMRp
crc_mmr	GF-V2 [cancer]	Geneformer	0.896	MMRd vs MMRp
crc_mmr	GF-V2-Deep	Geneformer	0.904	MMRd vs MMRp
crc_mmr	CellPLM	Other	0.83	MMRd vs MMRp
crc_mmr	Nicheformer	Other	0.813	MMRd vs MMRp
crc_mmr	SCimiarity	Other	0.87	MMRd vs MMRp
crc_mmr	STATE	Other	0.923	MMRd vs MMRp
crc_mmr	scConcept	Other	0.917	MMRd vs MMRp
crc_mmr	scFoundation	Other	0.875	MMRd vs MMRp
crc_mmr	scGPT	scGPT	0.597	MMRd vs MMRp
crc_mmr	scGPT [cancer]	scGPT	0.597	MMRd vs MMRp
luad_tki	HVG	Baseline	1.0	Treatment Naive vs TKI treated
luad_tki	PCA [100]	Baseline	1.0	Treatment Naive vs TKI treated
luad_tki	PCA [20]	Baseline	1.0	Treatment Naive vs TKI treated
luad_tki	PCA [50]	Baseline	1.0	Treatment Naive vs TKI treated
luad_tki	scVI	Baseline	1.0	Treatment Naive vs TKI treated
luad_tki	GF-V1	Geneformer	1.0	Treatment Naive vs TKI treated
luad_tki	GF-V2	Geneformer	1.0	Treatment Naive vs TKI treated
luad_tki	GF-V2 [cancer]	Geneformer	1.0	Treatment Naive vs TKI treated
luad_tki	GF-V2-Deep	Geneformer	1.0	Treatment Naive vs TKI treated
luad_tki	CellPLM	Other	1.0	Treatment Naive vs TKI treated
luad_tki	Nicheformer	Other	1.0	Treatment Naive vs TKI treated
luad_tki	SCimiarity	Other	1.0	Treatment Naive vs TKI treated
luad_tki	STATE	Other	1.0	Treatment Naive vs TKI treated
luad_tki	scConcept	Other	1.0	Treatment Naive vs TKI treated
luad_tki	scFoundation	Other	1.0	Treatment Naive vs TKI treated
luad_tki	scGPT	scGPT	1.0	Treatment Naive vs TKI treated
luad_tki	scGPT [cancer]	scGPT	1.0	Treatment Naive vs TKI treated
melanoma_response	HVG	Baseline	0.917	IO Response
melanoma_response	PCA [100]	Baseline	0.95	IO Response
melanoma_response	PCA [20]	Baseline	0.95	IO Response
melanoma_response	PCA [50]	Baseline	0.95	IO Response
melanoma_response	scVI	Baseline	0.95	IO Response
melanoma_response	GF-V1	Geneformer	0.917	IO Response
melanoma_response	GF-V2	Geneformer	0.917	IO Response
melanoma_response	GF-V2 [cancer]	Geneformer	0.967	IO Response
melanoma_response	GF-V2-Deep	Geneformer	0.95	IO Response
melanoma_response	CellPLM	Other	0.9	IO Response
melanoma_response	Nicheformer	Other	0.95	IO Response
melanoma_response	SCimiarity	Other	0.917	IO Response
melanoma_response	STATE	Other	0.95	IO Response
melanoma_response	scConcept	Other	0.95	IO Response
melanoma_response	scFoundation	Other	0.917	IO Response
melanoma_response	scGPT	scGPT	0.95	IO Response
melanoma_response	scGPT [cancer]	scGPT	0.95	IO Response
