## Supplemental Table 7 for "Empirical Evaluation of Single-Cell Foundation Models for Predicting Cancer Outcomes"

experiment_name	experiment	group	mean	task
brca_chemo	HVG	Baseline	0.587	Treatment Naive vs Neoadjuvant Chemo
brca_chemo	PCA [100]	Baseline	0.773	Treatment Naive vs Neoadjuvant Chemo
brca_chemo	PCA [20]	Baseline	0.729	Treatment Naive vs Neoadjuvant Chemo
brca_chemo	PCA [50]	Baseline	0.633	Treatment Naive vs Neoadjuvant Chemo
brca_chemo	scVI	Baseline	0.673	Treatment Naive vs Neoadjuvant Chemo
brca_chemo	GF-V1	Geneformer	0.603	Treatment Naive vs Neoadjuvant Chemo
brca_chemo	GF-V2	Geneformer	0.673	Treatment Naive vs Neoadjuvant Chemo
brca_chemo	GF-V2 [cancer]	Geneformer	0.602	Treatment Naive vs Neoadjuvant Chemo
brca_chemo	GF-V2-Deep	Geneformer	0.5	Treatment Naive vs Neoadjuvant Chemo
brca_chemo	CellPLM	Other	0.448	Treatment Naive vs Neoadjuvant Chemo
brca_chemo	Nicheformer	Other	0.58	Treatment Naive vs Neoadjuvant Chemo
brca_chemo	SCimiarity	Other	1.0	Treatment Naive vs Neoadjuvant Chemo
brca_chemo	STATE	Other	0.717	Treatment Naive vs Neoadjuvant Chemo
brca_chemo	scConcept	Other	0.767	Treatment Naive vs Neoadjuvant Chemo
brca_chemo	scFoundation	Other	0.507	Treatment Naive vs Neoadjuvant Chemo
brca_chemo	scGPT	scGPT	0.569	Treatment Naive vs Neoadjuvant Chemo
brca_chemo	scGPT [cancer]	scGPT	0.561	Treatment Naive vs Neoadjuvant Chemo
brca_outcome	HVG	Baseline	0.917	T-cell exhaustion
brca_outcome	PCA [100]	Baseline	0.883	T-cell exhaustion
brca_outcome	PCA [20]	Baseline	0.84	T-cell exhaustion
brca_outcome	PCA [50]	Baseline	0.883	T-cell exhaustion
brca_outcome	scVI	Baseline	0.867	T-cell exhaustion
brca_outcome	GF-V1	Geneformer	0.833	T-cell exhaustion
brca_outcome	GF-V2	Geneformer	0.833	T-cell exhaustion
brca_outcome	GF-V2 [cancer]	Geneformer	0.883	T-cell exhaustion
brca_outcome	GF-V2-Deep	Geneformer	0.697	T-cell exhaustion
brca_outcome	CellPLM	Other	0.873	T-cell exhaustion
brca_outcome	Nicheformer	Other	0.807	T-cell exhaustion
brca_outcome	SCimiarity	Other	0.79	T-cell exhaustion
brca_outcome	STATE	Other	0.9	T-cell exhaustion
brca_outcome	scConcept	Other	0.783	T-cell exhaustion
brca_outcome	scFoundation	Other	0.84	T-cell exhaustion
brca_outcome	scGPT	scGPT	0.723	T-cell exhaustion
brca_outcome	scGPT [cancer]	scGPT	0.64	T-cell exhaustion
brca_pre_post	HVG	Baseline	1.0	Treatment Naive vs Anti PD1
brca_pre_post	PCA [100]	Baseline	1.0	Treatment Naive vs Anti PD1
brca_pre_post	PCA [20]	Baseline	1.0	Treatment Naive vs Anti PD1
brca_pre_post	PCA [50]	Baseline	1.0	Treatment Naive vs Anti PD1
brca_pre_post	scVI	Baseline	1.0	Treatment Naive vs Anti PD1
brca_pre_post	GF-V1	Geneformer	0.907	Treatment Naive vs Anti PD1
brca_pre_post	GF-V2	Geneformer	1.0	Treatment Naive vs Anti PD1
brca_pre_post	GF-V2 [cancer]	Geneformer	0.984	Treatment Naive vs Anti PD1
brca_pre_post	GF-V2-Deep	Geneformer	1.0	Treatment Naive vs Anti PD1
brca_pre_post	CellPLM	Other	0.889	Treatment Naive vs Anti PD1
brca_pre_post	Nicheformer	Other	1.0	Treatment Naive vs Anti PD1
brca_pre_post	SCimiarity	Other	0.983	Treatment Naive vs Anti PD1
brca_pre_post	STATE	Other	1.0	Treatment Naive vs Anti PD1
brca_pre_post	scConcept	Other	0.947	Treatment Naive vs Anti PD1
brca_pre_post	scFoundation	Other	1.0	Treatment Naive vs Anti PD1
brca_pre_post	scGPT	scGPT	0.657	Treatment Naive vs Anti PD1
brca_pre_post	scGPT [cancer]	scGPT	0.844	Treatment Naive vs Anti PD1
brca_subtype	HVG	Baseline	1.0	ER+ vs TNBC
brca_subtype	PCA [100]	Baseline	1.0	ER+ vs TNBC
brca_subtype	PCA [20]	Baseline	1.0	ER+ vs TNBC
brca_subtype	PCA [50]	Baseline	1.0	ER+ vs TNBC
brca_subtype	scVI	Baseline	1.0	ER+ vs TNBC
brca_subtype	GF-V1	Geneformer	0.983	ER+ vs TNBC
brca_subtype	GF-V2	Geneformer	1.0	ER+ vs TNBC
brca_subtype	GF-V2 [cancer]	Geneformer	1.0	ER+ vs TNBC
brca_subtype	GF-V2-Deep	Geneformer	1.0	ER+ vs TNBC
brca_subtype	CellPLM	Other	1.0	ER+ vs TNBC
brca_subtype	Nicheformer	Other	0.983	ER+ vs TNBC
brca_subtype	SCimiarity	Other	1.0	ER+ vs TNBC
brca_subtype	STATE	Other	1.0	ER+ vs TNBC
brca_subtype	scConcept	Other	0.983	ER+ vs TNBC
brca_subtype	scFoundation	Other	1.0	ER+ vs TNBC
brca_subtype	scGPT	scGPT	0.983	ER+ vs TNBC
brca_subtype	scGPT [cancer]	scGPT	0.967	ER+ vs TNBC
crc_mmr	HVG	Baseline	0.892	MMRd vs MMRp
crc_mmr	PCA [100]	Baseline	0.863	MMRd vs MMRp
crc_mmr	PCA [20]	Baseline	0.851	MMRd vs MMRp
crc_mmr	PCA [50]	Baseline	0.911	MMRd vs MMRp
crc_mmr	scVI	Baseline	0.869	MMRd vs MMRp
crc_mmr	GF-V1	Geneformer	0.803	MMRd vs MMRp
crc_mmr	GF-V2	Geneformer	0.828	MMRd vs MMRp
crc_mmr	GF-V2 [cancer]	Geneformer	0.931	MMRd vs MMRp
crc_mmr	GF-V2-Deep	Geneformer	0.919	MMRd vs MMRp
crc_mmr	CellPLM	Other	0.777	MMRd vs MMRp
crc_mmr	Nicheformer	Other	0.835	MMRd vs MMRp
crc_mmr	SCimiarity	Other	0.82	MMRd vs MMRp
crc_mmr	STATE	Other	0.935	MMRd vs MMRp
crc_mmr	scConcept	Other	0.815	MMRd vs MMRp
crc_mmr	scFoundation	Other	0.825	MMRd vs MMRp
crc_mmr	scGPT	scGPT	0.593	MMRd vs MMRp
crc_mmr	scGPT [cancer]	scGPT	0.572	MMRd vs MMRp
luad_tki	HVG	Baseline	1.0	Treatment Naive vs TKI treated
luad_tki	PCA [100]	Baseline	1.0	Treatment Naive vs TKI treated
luad_tki	PCA [20]	Baseline	1.0	Treatment Naive vs TKI treated
luad_tki	PCA [50]	Baseline	1.0	Treatment Naive vs TKI treated
luad_tki	scVI	Baseline	1.0	Treatment Naive vs TKI treated
luad_tki	GF-V1	Geneformer	1.0	Treatment Naive vs TKI treated
luad_tki	GF-V2	Geneformer	1.0	Treatment Naive vs TKI treated
luad_tki	GF-V2 [cancer]	Geneformer	1.0	Treatment Naive vs TKI treated
luad_tki	GF-V2-Deep	Geneformer	1.0	Treatment Naive vs TKI treated
luad_tki	CellPLM	Other	1.0	Treatment Naive vs TKI treated
luad_tki	Nicheformer	Other	1.0	Treatment Naive vs TKI treated
luad_tki	SCimiarity	Other	1.0	Treatment Naive vs TKI treated
luad_tki	STATE	Other	1.0	Treatment Naive vs TKI treated
luad_tki	scConcept	Other	1.0	Treatment Naive vs TKI treated
luad_tki	scFoundation	Other	1.0	Treatment Naive vs TKI treated
luad_tki	scGPT	scGPT	1.0	Treatment Naive vs TKI treated
luad_tki	scGPT [cancer]	scGPT	1.0	Treatment Naive vs TKI treated
melanoma_response	HVG	Baseline	0.917	IO Response
melanoma_response	PCA [100]	Baseline	0.867	IO Response
melanoma_response	PCA [20]	Baseline	0.817	IO Response
melanoma_response	PCA [50]	Baseline	0.833	IO Response
melanoma_response	scVI	Baseline	0.9	IO Response
melanoma_response	GF-V1	Geneformer	0.833	IO Response
melanoma_response	GF-V2	Geneformer	0.95	IO Response
melanoma_response	GF-V2 [cancer]	Geneformer	0.933	IO Response
melanoma_response	GF-V2-Deep	Geneformer	0.933	IO Response
melanoma_response	CellPLM	Other	1.0	IO Response
melanoma_response	Nicheformer	Other	0.867	IO Response
melanoma_response	SCimiarity	Other	0.967	IO Response
melanoma_response	STATE	Other	0.867	IO Response
melanoma_response	scConcept	Other	0.95	IO Response
melanoma_response	scFoundation	Other	0.95	IO Response
melanoma_response	scGPT	scGPT	0.883	IO Response
melanoma_response	scGPT [cancer]	scGPT	0.917	IO Response
