## Supplemental Table 8 for "Empirical Evaluation of Single-Cell Foundation Models for Predicting Cancer Outcomes"

model	group	AUC	AUPRC	Accuracy	F1	Precision	Recall	strategy	exp	task
HVG	Baseline	0.633	0.587	0.821	0.564	0.567	0.583	MIL	brca_chemo	Treatment Naive vs Neoadjuvant Chemo
PCA [100]	Baseline	0.833	0.773	0.821	0.516	0.509	0.55	MIL	brca_chemo	Treatment Naive vs Neoadjuvant Chemo
PCA [20]	Baseline	0.833	0.729	0.871	0.744	0.79	0.733	MIL	brca_chemo	Treatment Naive vs Neoadjuvant Chemo
PCA [50]	Baseline	0.767	0.633	0.821	0.581	0.616	0.583	MIL	brca_chemo	Treatment Naive vs Neoadjuvant Chemo
scVI	Baseline	0.833	0.673	0.771	0.498	0.502	0.517	MIL	brca_chemo	Treatment Naive vs Neoadjuvant Chemo
GF-V1	Geneformer	0.7	0.603	0.818	0.678	0.726	0.667	MIL	brca_chemo	Treatment Naive vs Neoadjuvant Chemo
GF-V2	Geneformer	0.733	0.673	0.896	0.785	0.805	0.783	MIL	brca_chemo	Treatment Naive vs Neoadjuvant Chemo
GF-V2 [cancer]	Geneformer	0.683	0.602	0.846	0.687	0.729	0.683	MIL	brca_chemo	Treatment Naive vs Neoadjuvant Chemo
GF-V2-Deep	Geneformer	0.76	0.5	0.796	0.591	0.606	0.6	MIL	brca_chemo	Treatment Naive vs Neoadjuvant Chemo
CellPLM	Other	0.586	0.448	0.743	0.574	0.601	0.569	MIL	brca_chemo	Treatment Naive vs Neoadjuvant Chemo
Nicheformer	Other	0.717	0.58	0.821	0.597	0.569	0.633	MIL	brca_chemo	Treatment Naive vs Neoadjuvant Chemo
SCimiarity	Other	1.0	1.0	0.896	0.737	0.746	0.75	MIL	brca_chemo	Treatment Naive vs Neoadjuvant Chemo
STATE	Other	0.733	0.717	0.871	0.696	0.732	0.7	MIL	brca_chemo	Treatment Naive vs Neoadjuvant Chemo
scConcept	Other	0.883	0.767	0.821	0.614	0.618	0.633	MIL	brca_chemo	Treatment Naive vs Neoadjuvant Chemo
scFoundation	Other	0.66	0.507	0.821	0.564	0.567	0.583	MIL	brca_chemo	Treatment Naive vs Neoadjuvant Chemo
scGPT	scGPT	0.636	0.569	0.796	0.443	0.398	0.5	MIL	brca_chemo	Treatment Naive vs Neoadjuvant Chemo
scGPT [cancer]	scGPT	0.545	0.561	0.796	0.443	0.398	0.5	MIL	brca_chemo	Treatment Naive vs Neoadjuvant Chemo
HVG	Baseline	0.925	0.917	0.86	0.843	0.842	0.875	MIL	brca_outcome	T-cell exhaustion
PCA [100]	Baseline	0.85	0.883	0.827	0.811	0.825	0.85	MIL	brca_outcome	T-cell exhaustion
PCA [20]	Baseline	0.85	0.84	0.76	0.744	0.75	0.775	MIL	brca_outcome	T-cell exhaustion
PCA [50]	Baseline	0.85	0.883	0.833	0.822	0.825	0.825	MIL	brca_outcome	T-cell exhaustion
scVI	Baseline	0.9	0.867	0.827	0.811	0.825	0.85	MIL	brca_outcome	T-cell exhaustion
GF-V1	Geneformer	0.85	0.833	0.733	0.716	0.747	0.725	MIL	brca_outcome	T-cell exhaustion
GF-V2	Geneformer	0.825	0.833	0.76	0.744	0.775	0.8	MIL	brca_outcome	T-cell exhaustion
GF-V2 [cancer]	Geneformer	0.85	0.883	0.727	0.708	0.725	0.75	MIL	brca_outcome	T-cell exhaustion
GF-V2-Deep	Geneformer	0.75	0.697	0.66	0.641	0.69	0.7	MIL	brca_outcome	T-cell exhaustion
CellPLM	Other	0.825	0.873	0.66	0.639	0.645	0.7	MIL	brca_outcome	T-cell exhaustion
Nicheformer	Other	0.85	0.807	0.76	0.736	0.75	0.775	MIL	brca_outcome	T-cell exhaustion
SCimiarity	Other	0.775	0.79	0.687	0.664	0.713	0.7	MIL	brca_outcome	T-cell exhaustion
STATE	Other	0.875	0.9	0.82	0.807	0.825	0.85	MIL	brca_outcome	T-cell exhaustion
scConcept	Other	0.75	0.783	0.627	0.605	0.655	0.65	MIL	brca_outcome	T-cell exhaustion
scFoundation	Other	0.85	0.84	0.62	0.608	0.713	0.7	MIL	brca_outcome	T-cell exhaustion
scGPT	scGPT	0.725	0.723	0.693	0.409	0.347	0.5	MIL	brca_outcome	T-cell exhaustion
scGPT [cancer]	scGPT	0.7	0.64	0.693	0.409	0.347	0.5	MIL	brca_outcome	T-cell exhaustion
HVG	Baseline	1.0	1.0	0.9	0.882	0.94	0.9	MIL	brca_pre_post	Treatment Naive vs Anti PD1
PCA [100]	Baseline	1.0	1.0	1.0	1.0	1.0	1.0	MIL	brca_pre_post	Treatment Naive vs Anti PD1
PCA [20]	Baseline	1.0	1.0	1.0	1.0	1.0	1.0	MIL	brca_pre_post	Treatment Naive vs Anti PD1
PCA [50]	Baseline	1.0	1.0	0.983	0.983	0.986	0.983	MIL	brca_pre_post	Treatment Naive vs Anti PD1
scVI	Baseline	1.0	1.0	0.983	0.983	0.986	0.983	MIL	brca_pre_post	Treatment Naive vs Anti PD1
GF-V1	Geneformer	0.877	0.907	0.758	0.754	0.776	0.76	MIL	brca_pre_post	Treatment Naive vs Anti PD1
GF-V2	Geneformer	1.0	1.0	0.967	0.966	0.971	0.967	MIL	brca_pre_post	Treatment Naive vs Anti PD1
GF-V2 [cancer]	Geneformer	0.978	0.984	0.885	0.882	0.898	0.886	MIL	brca_pre_post	Treatment Naive vs Anti PD1
GF-V2-Deep	Geneformer	1.0	1.0	0.95	0.947	0.967	0.95	MIL	brca_pre_post	Treatment Naive vs Anti PD1
CellPLM	Other	0.863	0.889	0.755	0.746	0.781	0.757	MIL	brca_pre_post	Treatment Naive vs Anti PD1
Nicheformer	Other	1.0	1.0	0.967	0.966	0.971	0.967	MIL	brca_pre_post	Treatment Naive vs Anti PD1
SCimiarity	Other	0.983	0.983	0.935	0.934	0.938	0.936	MIL	brca_pre_post	Treatment Naive vs Anti PD1
STATE	Other	1.0	1.0	0.983	0.983	0.986	0.983	MIL	brca_pre_post	Treatment Naive vs Anti PD1
scConcept	Other	0.93	0.947	0.805	0.8	0.832	0.802	MIL	brca_pre_post	Treatment Naive vs Anti PD1
scFoundation	Other	1.0	1.0	0.917	0.912	0.942	0.917	MIL	brca_pre_post	Treatment Naive vs Anti PD1
scGPT	scGPT	0.575	0.657	0.485	0.326	0.242	0.5	MIL	brca_pre_post	Treatment Naive vs Anti PD1
scGPT [cancer]	scGPT	0.833	0.844	0.483	0.325	0.245	0.483	MIL	brca_pre_post	Treatment Naive vs Anti PD1
HVG	Baseline	1.0	1.0	0.967	0.966	0.975	0.967	MIL	brca_subtype	ER+ vs TNBC
PCA [100]	Baseline	1.0	1.0	0.967	0.966	0.975	0.967	MIL	brca_subtype	ER+ vs TNBC
PCA [20]	Baseline	1.0	1.0	1.0	1.0	1.0	1.0	MIL	brca_subtype	ER+ vs TNBC
PCA [50]	Baseline	1.0	1.0	1.0	1.0	1.0	1.0	MIL	brca_subtype	ER+ vs TNBC
scVI	Baseline	1.0	1.0	0.933	0.931	0.95	0.933	MIL	brca_subtype	ER+ vs TNBC
GF-V1	Geneformer	0.978	0.983	0.893	0.884	0.925	0.883	MIL	brca_subtype	ER+ vs TNBC
GF-V2	Geneformer	1.0	1.0	0.9	0.897	0.925	0.9	MIL	brca_subtype	ER+ vs TNBC
GF-V2 [cancer]	Geneformer	1.0	1.0	0.933	0.931	0.95	0.933	MIL	brca_subtype	ER+ vs TNBC
GF-V2-Deep	Geneformer	1.0	1.0	0.933	0.931	0.95	0.933	MIL	brca_subtype	ER+ vs TNBC
CellPLM	Other	1.0	1.0	0.933	0.931	0.95	0.933	MIL	brca_subtype	ER+ vs TNBC
Nicheformer	Other	0.978	0.983	0.893	0.884	0.925	0.883	MIL	brca_subtype	ER+ vs TNBC
SCimiarity	Other	1.0	1.0	0.933	0.931	0.95	0.933	MIL	brca_subtype	ER+ vs TNBC
STATE	Other	1.0	1.0	0.967	0.966	0.975	0.967	MIL	brca_subtype	ER+ vs TNBC
scConcept	Other	0.978	0.983	0.933	0.931	0.95	0.933	MIL	brca_subtype	ER+ vs TNBC
scFoundation	Other	1.0	1.0	0.9	0.891	0.935	0.9	MIL	brca_subtype	ER+ vs TNBC
scGPT	scGPT	0.978	0.983	0.9	0.897	0.925	0.9	MIL	brca_subtype	ER+ vs TNBC
scGPT [cancer]	scGPT	0.933	0.967	0.82	0.774	0.768	0.8	MIL	brca_subtype	ER+ vs TNBC
HVG	Baseline	0.904	0.892	0.689	0.651	0.739	0.669	MIL	crc_mmr	MMRd vs MMRp
PCA [100]	Baseline	0.849	0.863	0.739	0.721	0.759	0.726	MIL	crc_mmr	MMRd vs MMRp
PCA [20]	Baseline	0.823	0.851	0.759	0.755	0.767	0.757	MIL	crc_mmr	MMRd vs MMRp
PCA [50]	Baseline	0.91	0.911	0.811	0.802	0.846	0.806	MIL	crc_mmr	MMRd vs MMRp
scVI	Baseline	0.865	0.869	0.808	0.795	0.84	0.799	MIL	crc_mmr	MMRd vs MMRp
GF-V1	Geneformer	0.777	0.803	0.692	0.68	0.718	0.683	MIL	crc_mmr	MMRd vs MMRp
GF-V2	Geneformer	0.83	0.828	0.727	0.718	0.748	0.72	MIL	crc_mmr	MMRd vs MMRp
GF-V2 [cancer]	Geneformer	0.928	0.931	0.826	0.816	0.861	0.817	MIL	crc_mmr	MMRd vs MMRp
GF-V2-Deep	Geneformer	0.907	0.919	0.792	0.772	0.842	0.777	MIL	crc_mmr	MMRd vs MMRp
CellPLM	Other	0.735	0.777	0.709	0.704	0.725	0.71	MIL	crc_mmr	MMRd vs MMRp
Nicheformer	Other	0.819	0.835	0.691	0.658	0.759	0.677	MIL	crc_mmr	MMRd vs MMRp
SCimiarity	Other	0.817	0.82	0.711	0.696	0.724	0.701	MIL	crc_mmr	MMRd vs MMRp
STATE	Other	0.929	0.935	0.759	0.732	0.846	0.743	MIL	crc_mmr	MMRd vs MMRp
scConcept	Other	0.801	0.815	0.691	0.678	0.73	0.687	MIL	crc_mmr	MMRd vs MMRp
scFoundation	Other	0.784	0.825	0.708	0.701	0.717	0.7	MIL	crc_mmr	MMRd vs MMRp
scGPT	scGPT	0.505	0.593	0.535	0.348	0.267	0.5	MIL	crc_mmr	MMRd vs MMRp
scGPT [cancer]	scGPT	0.467	0.572	0.502	0.35	0.299	0.494	MIL	crc_mmr	MMRd vs MMRp
HVG	Baseline	1.0	1.0	1.0	1.0	1.0	1.0	MIL	luad_tki	Treatment Naive vs TKI treated
PCA [100]	Baseline	1.0	1.0	1.0	1.0	1.0	1.0	MIL	luad_tki	Treatment Naive vs TKI treated
PCA [20]	Baseline	1.0	1.0	1.0	1.0	1.0	1.0	MIL	luad_tki	Treatment Naive vs TKI treated
PCA [50]	Baseline	1.0	1.0	1.0	1.0	1.0	1.0	MIL	luad_tki	Treatment Naive vs TKI treated
scVI	Baseline	1.0	1.0	1.0	1.0	1.0	1.0	MIL	luad_tki	Treatment Naive vs TKI treated
GF-V1	Geneformer	1.0	1.0	1.0	1.0	1.0	1.0	MIL	luad_tki	Treatment Naive vs TKI treated
GF-V2	Geneformer	1.0	1.0	1.0	1.0	1.0	1.0	MIL	luad_tki	Treatment Naive vs TKI treated
GF-V2 [cancer]	Geneformer	1.0	1.0	1.0	1.0	1.0	1.0	MIL	luad_tki	Treatment Naive vs TKI treated
GF-V2-Deep	Geneformer	1.0	1.0	1.0	1.0	1.0	1.0	MIL	luad_tki	Treatment Naive vs TKI treated
CellPLM	Other	1.0	1.0	1.0	1.0	1.0	1.0	MIL	luad_tki	Treatment Naive vs TKI treated
Nicheformer	Other	1.0	1.0	0.875	0.833	0.812	0.875	MIL	luad_tki	Treatment Naive vs TKI treated
SCimiarity	Other	1.0	1.0	1.0	1.0	1.0	1.0	MIL	luad_tki	Treatment Naive vs TKI treated
STATE	Other	1.0	1.0	1.0	1.0	1.0	1.0	MIL	luad_tki	Treatment Naive vs TKI treated
scConcept	Other	1.0	1.0	1.0	1.0	1.0	1.0	MIL	luad_tki	Treatment Naive vs TKI treated
scFoundation	Other	1.0	1.0	1.0	1.0	1.0	1.0	MIL	luad_tki	Treatment Naive vs TKI treated
scGPT	scGPT	1.0	1.0	1.0	1.0	1.0	1.0	MIL	luad_tki	Treatment Naive vs TKI treated
scGPT [cancer]	scGPT	1.0	1.0	0.75	0.667	0.625	0.75	MIL	luad_tki	Treatment Naive vs TKI treated
HVG	Baseline	0.85	0.917	0.583	0.48	0.467	0.6	MIL	melanoma_response	IO Response
PCA [100]	Baseline	0.85	0.867	0.667	0.61	0.633	0.65	MIL	melanoma_response	IO Response
PCA [20]	Baseline	0.75	0.817	0.683	0.647	0.667	0.7	MIL	melanoma_response	IO Response
PCA [50]	Baseline	0.8	0.833	0.683	0.64	0.7	0.7	MIL	melanoma_response	IO Response
scVI	Baseline	0.8	0.9	0.733	0.693	0.733	0.75	MIL	melanoma_response	IO Response
GF-V1	Geneformer	0.8	0.833	0.783	0.72	0.767	0.75	MIL	melanoma_response	IO Response
GF-V2	Geneformer	0.9	0.95	0.8	0.787	0.867	0.8	MIL	melanoma_response	IO Response
GF-V2 [cancer]	Geneformer	0.9	0.933	0.75	0.707	0.75	0.75	MIL	melanoma_response	IO Response
GF-V2-Deep	Geneformer	0.9	0.933	0.683	0.647	0.667	0.7	MIL	melanoma_response	IO Response
CellPLM	Other	1.0	1.0	0.85	0.84	0.9	0.85	MIL	melanoma_response	IO Response
Nicheformer	Other	0.85	0.867	0.617	0.53	0.517	0.6	MIL	melanoma_response	IO Response
SCimiarity	Other	0.95	0.967	0.733	0.693	0.733	0.75	MIL	melanoma_response	IO Response
STATE	Other	0.8	0.867	0.683	0.613	0.617	0.7	MIL	melanoma_response	IO Response
scConcept	Other	0.9	0.95	0.733	0.72	0.817	0.75	MIL	melanoma_response	IO Response
scFoundation	Other	0.9	0.95	0.733	0.693	0.733	0.75	MIL	melanoma_response	IO Response
scGPT	scGPT	0.8	0.883	0.533	0.347	0.267	0.5	MIL	melanoma_response	IO Response
scGPT [cancer]	scGPT	0.85	0.917	0.533	0.347	0.267	0.5	MIL	melanoma_response	IO Response
HVG	Baseline	0.8	0.633	0.796	0.49	0.457	0.533	avg	brca_chemo	Treatment Naive vs Neoadjuvant Chemo
PCA [100]	Baseline	0.638	0.492	0.796	0.443	0.398	0.5	avg	brca_chemo	Treatment Naive vs Neoadjuvant Chemo
PCA [20]	Baseline	0.638	0.398	0.743	0.425	0.392	0.467	avg	brca_chemo	Treatment Naive vs Neoadjuvant Chemo
PCA [50]	Baseline	0.758	0.647	0.796	0.443	0.398	0.5	avg	brca_chemo	Treatment Naive vs Neoadjuvant Chemo
scVI	Baseline	0.638	0.532	0.796	0.508	0.461	0.586	avg	brca_chemo	Treatment Naive vs Neoadjuvant Chemo
GF-V1	Geneformer	0.808	0.657	0.846	0.589	0.62	0.6	avg	brca_chemo	Treatment Naive vs Neoadjuvant Chemo
GF-V2	Geneformer	0.833	0.673	0.871	0.696	0.732	0.7	avg	brca_chemo	Treatment Naive vs Neoadjuvant Chemo
GF-V2 [cancer]	Geneformer	0.85	0.707	0.871	0.696	0.732	0.7	avg	brca_chemo	Treatment Naive vs Neoadjuvant Chemo
GF-V2-Deep	Geneformer	0.855	0.707	0.821	0.582	0.618	0.586	avg	brca_chemo	Treatment Naive vs Neoadjuvant Chemo
CellPLM	Other	0.593	0.417	0.771	0.434	0.395	0.483	avg	brca_chemo	Treatment Naive vs Neoadjuvant Chemo
Nicheformer	Other	0.855	0.617	0.796	0.507	0.505	0.533	avg	brca_chemo	Treatment Naive vs Neoadjuvant Chemo
SCimiarity	Other	0.758	0.66	0.771	0.497	0.501	0.517	avg	brca_chemo	Treatment Naive vs Neoadjuvant Chemo
STATE	Other	0.83	0.683	0.796	0.507	0.505	0.533	avg	brca_chemo	Treatment Naive vs Neoadjuvant Chemo
scConcept	Other	0.9	0.783	0.896	0.769	0.843	0.75	avg	brca_chemo	Treatment Naive vs Neoadjuvant Chemo
scFoundation	Other	0.755	0.53	0.796	0.507	0.505	0.533	avg	brca_chemo	Treatment Naive vs Neoadjuvant Chemo
scGPT	scGPT	0.719	0.625	0.796	0.507	0.505	0.533	avg	brca_chemo	Treatment Naive vs Neoadjuvant Chemo
scGPT [cancer]	scGPT	0.807	0.662	0.821	0.581	0.616	0.583	avg	brca_chemo	Treatment Naive vs Neoadjuvant Chemo
HVG	Baseline	0.812	0.83	0.86	0.756	0.82	0.75	avg	brca_outcome	T-cell exhaustion
PCA [100]	Baseline	0.45	0.532	0.693	0.409	0.347	0.5	avg	brca_outcome	T-cell exhaustion
PCA [20]	Baseline	0.75	0.683	0.653	0.457	0.448	0.5	avg	brca_outcome	T-cell exhaustion
PCA [50]	Baseline	0.6	0.607	0.727	0.484	0.46	0.55	avg	brca_outcome	T-cell exhaustion
scVI	Baseline	0.825	0.833	0.8	0.747	0.765	0.75	avg	brca_outcome	T-cell exhaustion
GF-V1	Geneformer	0.65	0.617	0.687	0.516	0.513	0.55	avg	brca_outcome	T-cell exhaustion
GF-V2	Geneformer	0.625	0.633	0.76	0.65	0.69	0.65	avg	brca_outcome	T-cell exhaustion
GF-V2 [cancer]	Geneformer	0.725	0.673	0.76	0.622	0.68	0.625	avg	brca_outcome	T-cell exhaustion
GF-V2-Deep	Geneformer	0.725	0.683	0.76	0.713	0.76	0.725	avg	brca_outcome	T-cell exhaustion
CellPLM	Other	0.775	0.79	0.687	0.636	0.673	0.675	avg	brca_outcome	T-cell exhaustion
Nicheformer	Other	0.6	0.623	0.66	0.516	0.527	0.55	avg	brca_outcome	T-cell exhaustion
SCimiarity	Other	0.825	0.807	0.76	0.685	0.697	0.725	avg	brca_outcome	T-cell exhaustion
STATE	Other	0.65	0.647	0.76	0.622	0.68	0.625	avg	brca_outcome	T-cell exhaustion
scConcept	Other	0.738	0.763	0.693	0.535	0.523	0.6	avg	brca_outcome	T-cell exhaustion
scFoundation	Other	0.812	0.797	0.833	0.778	0.82	0.775	avg	brca_outcome	T-cell exhaustion
scGPT	scGPT	0.638	0.6	0.687	0.561	0.572	0.575	avg	brca_outcome	T-cell exhaustion
scGPT [cancer]	scGPT	0.825	0.873	0.833	0.792	0.865	0.775	avg	brca_outcome	T-cell exhaustion
HVG	Baseline	1.0	1.0	0.983	0.983	0.986	0.983	avg	brca_pre_post	Treatment Naive vs Anti PD1
PCA [100]	Baseline	0.975	0.972	0.905	0.905	0.912	0.907	avg	brca_pre_post	Treatment Naive vs Anti PD1
PCA [20]	Baseline	0.974	0.981	0.903	0.901	0.915	0.902	avg	brca_pre_post	Treatment Naive vs Anti PD1
PCA [50]	Baseline	1.0	1.0	0.968	0.968	0.971	0.969	avg	brca_pre_post	Treatment Naive vs Anti PD1
scVI	Baseline	0.994	0.995	0.983	0.983	0.986	0.983	avg	brca_pre_post	Treatment Naive vs Anti PD1
GF-V1	Geneformer	0.893	0.908	0.821	0.82	0.83	0.824	avg	brca_pre_post	Treatment Naive vs Anti PD1
GF-V2	Geneformer	0.972	0.975	0.901	0.9	0.913	0.902	avg	brca_pre_post	Treatment Naive vs Anti PD1
GF-V2 [cancer]	Geneformer	0.983	0.987	0.901	0.901	0.905	0.902	avg	brca_pre_post	Treatment Naive vs Anti PD1
GF-V2-Deep	Geneformer	1.0	1.0	0.951	0.951	0.957	0.952	avg	brca_pre_post	Treatment Naive vs Anti PD1
CellPLM	Other	0.727	0.772	0.677	0.67	0.688	0.679	avg	brca_pre_post	Treatment Naive vs Anti PD1
Nicheformer	Other	0.956	0.961	0.819	0.818	0.826	0.821	avg	brca_pre_post	Treatment Naive vs Anti PD1
SCimiarity	Other	0.953	0.953	0.855	0.854	0.865	0.855	avg	brca_pre_post	Treatment Naive vs Anti PD1
STATE	Other	1.0	1.0	0.983	0.983	0.986	0.983	avg	brca_pre_post	Treatment Naive vs Anti PD1
scConcept	Other	0.814	0.851	0.659	0.654	0.671	0.662	avg	brca_pre_post	Treatment Naive vs Anti PD1
scFoundation	Other	1.0	1.0	0.967	0.966	0.971	0.967	avg	brca_pre_post	Treatment Naive vs Anti PD1
scGPT	scGPT	0.85	0.896	0.754	0.75	0.763	0.755	avg	brca_pre_post	Treatment Naive vs Anti PD1
scGPT [cancer]	scGPT	0.954	0.966	0.853	0.849	0.879	0.855	avg	brca_pre_post	Treatment Naive vs Anti PD1
HVG	Baseline	0.978	0.983	0.933	0.931	0.95	0.933	avg	brca_subtype	ER+ vs TNBC
PCA [100]	Baseline	0.967	0.967	0.78	0.767	0.818	0.783	avg	brca_subtype	ER+ vs TNBC
PCA [20]	Baseline	0.978	0.983	0.833	0.824	0.868	0.833	avg	brca_subtype	ER+ vs TNBC
PCA [50]	Baseline	0.978	0.983	0.753	0.718	0.733	0.767	avg	brca_subtype	ER+ vs TNBC
scVI	Baseline	1.0	1.0	0.893	0.891	0.917	0.9	avg	brca_subtype	ER+ vs TNBC
GF-V1	Geneformer	0.856	0.879	0.827	0.825	0.85	0.833	avg	brca_subtype	ER+ vs TNBC
GF-V2	Geneformer	0.933	0.94	0.793	0.784	0.835	0.8	avg	brca_subtype	ER+ vs TNBC
GF-V2 [cancer]	Geneformer	0.933	0.957	0.86	0.857	0.892	0.867	avg	brca_subtype	ER+ vs TNBC
GF-V2-Deep	Geneformer	0.867	0.879	0.827	0.825	0.85	0.833	avg	brca_subtype	ER+ vs TNBC
CellPLM	Other	0.911	0.934	0.827	0.825	0.85	0.833	avg	brca_subtype	ER+ vs TNBC
Nicheformer	Other	0.933	0.951	0.867	0.863	0.875	0.867	avg	brca_subtype	ER+ vs TNBC
SCimiarity	Other	0.933	0.957	0.933	0.931	0.95	0.933	avg	brca_subtype	ER+ vs TNBC
STATE	Other	0.922	0.911	0.933	0.931	0.95	0.933	avg	brca_subtype	ER+ vs TNBC
scConcept	Other	0.856	0.868	0.833	0.829	0.85	0.833	avg	brca_subtype	ER+ vs TNBC
scFoundation	Other	1.0	1.0	0.9	0.897	0.925	0.9	avg	brca_subtype	ER+ vs TNBC
scGPT	scGPT	0.822	0.851	0.76	0.749	0.783	0.75	avg	brca_subtype	ER+ vs TNBC
scGPT [cancer]	scGPT	0.933	0.957	0.86	0.859	0.875	0.867	avg	brca_subtype	ER+ vs TNBC
HVG	Baseline	0.936	0.937	0.809	0.803	0.838	0.809	avg	crc_mmr	MMRd vs MMRp
PCA [100]	Baseline	0.783	0.836	0.721	0.706	0.764	0.716	avg	crc_mmr	MMRd vs MMRp
PCA [20]	Baseline	0.793	0.807	0.723	0.712	0.733	0.715	avg	crc_mmr	MMRd vs MMRp
PCA [50]	Baseline	0.873	0.886	0.738	0.727	0.76	0.736	avg	crc_mmr	MMRd vs MMRp
scVI	Baseline	0.888	0.913	0.809	0.803	0.833	0.803	avg	crc_mmr	MMRd vs MMRp
GF-V1	Geneformer	0.891	0.895	0.761	0.745	0.8	0.752	avg	crc_mmr	MMRd vs MMRp
GF-V2	Geneformer	0.844	0.828	0.759	0.747	0.781	0.749	avg	crc_mmr	MMRd vs MMRp
GF-V2 [cancer]	Geneformer	0.888	0.903	0.812	0.809	0.818	0.808	avg	crc_mmr	MMRd vs MMRp
GF-V2-Deep	Geneformer	0.886	0.889	0.777	0.773	0.8	0.778	avg	crc_mmr	MMRd vs MMRp
CellPLM	Other	0.842	0.859	0.776	0.768	0.805	0.772	avg	crc_mmr	MMRd vs MMRp
Nicheformer	Other	0.884	0.863	0.812	0.809	0.818	0.808	avg	crc_mmr	MMRd vs MMRp
SCimiarity	Other	0.847	0.83	0.739	0.73	0.744	0.732	avg	crc_mmr	MMRd vs MMRp
STATE	Other	0.89	0.894	0.826	0.822	0.842	0.826	avg	crc_mmr	MMRd vs MMRp
scConcept	Other	0.88	0.878	0.742	0.73	0.771	0.739	avg	crc_mmr	MMRd vs MMRp
scFoundation	Other	0.818	0.824	0.759	0.749	0.79	0.752	avg	crc_mmr	MMRd vs MMRp
scGPT	scGPT	0.546	0.628	0.602	0.567	0.597	0.604	avg	crc_mmr	MMRd vs MMRp
scGPT [cancer]	scGPT	0.608	0.676	0.585	0.564	0.614	0.584	avg	crc_mmr	MMRd vs MMRp
HVG	Baseline	1.0	1.0	1.0	1.0	1.0	1.0	avg	luad_tki	Treatment Naive vs TKI treated
PCA [100]	Baseline	0.5	0.75	0.375	0.25	0.188	0.375	avg	luad_tki	Treatment Naive vs TKI treated
PCA [20]	Baseline	0.5	0.75	0.5	0.417	0.375	0.5	avg	luad_tki	Treatment Naive vs TKI treated
PCA [50]	Baseline	0.5	0.75	0.375	0.25	0.188	0.375	avg	luad_tki	Treatment Naive vs TKI treated
scVI	Baseline	0.75	0.875	0.75	0.75	0.75	0.75	avg	luad_tki	Treatment Naive vs TKI treated
GF-V1	Geneformer	1.0	1.0	1.0	1.0	1.0	1.0	avg	luad_tki	Treatment Naive vs TKI treated
GF-V2	Geneformer	1.0	1.0	1.0	1.0	1.0	1.0	avg	luad_tki	Treatment Naive vs TKI treated
GF-V2 [cancer]	Geneformer	1.0	1.0	1.0	1.0	1.0	1.0	avg	luad_tki	Treatment Naive vs TKI treated
GF-V2-Deep	Geneformer	1.0	1.0	1.0	1.0	1.0	1.0	avg	luad_tki	Treatment Naive vs TKI treated
CellPLM	Other	1.0	1.0	1.0	1.0	1.0	1.0	avg	luad_tki	Treatment Naive vs TKI treated
Nicheformer	Other	1.0	1.0	1.0	1.0	1.0	1.0	avg	luad_tki	Treatment Naive vs TKI treated
SCimiarity	Other	1.0	1.0	1.0	1.0	1.0	1.0	avg	luad_tki	Treatment Naive vs TKI treated
STATE	Other	1.0	1.0	1.0	1.0	1.0	1.0	avg	luad_tki	Treatment Naive vs TKI treated
scConcept	Other	1.0	1.0	0.875	0.833	0.812	0.875	avg	luad_tki	Treatment Naive vs TKI treated
scFoundation	Other	1.0	1.0	1.0	1.0	1.0	1.0	avg	luad_tki	Treatment Naive vs TKI treated
scGPT	scGPT	1.0	1.0	1.0	1.0	1.0	1.0	avg	luad_tki	Treatment Naive vs TKI treated
scGPT [cancer]	scGPT	1.0	1.0	1.0	1.0	1.0	1.0	avg	luad_tki	Treatment Naive vs TKI treated
HVG	Baseline	0.9	0.95	0.85	0.84	0.9	0.85	avg	melanoma_response	IO Response
PCA [100]	Baseline	0.325	0.533	0.367	0.25	0.183	0.4	avg	melanoma_response	IO Response
PCA [20]	Baseline	0.7	0.8	0.583	0.427	0.383	0.55	avg	melanoma_response	IO Response
PCA [50]	Baseline	0.5	0.667	0.517	0.45	0.45	0.55	avg	melanoma_response	IO Response
scVI	Baseline	0.85	0.917	0.8	0.793	0.833	0.8	avg	melanoma_response	IO Response
GF-V1	Geneformer	0.8	0.9	0.8	0.793	0.833	0.8	avg	melanoma_response	IO Response
GF-V2	Geneformer	0.925	0.933	0.85	0.84	0.9	0.85	avg	melanoma_response	IO Response
GF-V2 [cancer]	Geneformer	0.9	0.933	0.733	0.727	0.783	0.75	avg	melanoma_response	IO Response
GF-V2-Deep	Geneformer	0.775	0.867	0.85	0.84	0.9	0.85	avg	melanoma_response	IO Response
CellPLM	Other	0.75	0.867	0.85	0.84	0.9	0.85	avg	melanoma_response	IO Response
Nicheformer	Other	0.85	0.917	0.733	0.727	0.783	0.75	avg	melanoma_response	IO Response
SCimiarity	Other	0.95	0.967	0.833	0.827	0.883	0.85	avg	melanoma_response	IO Response
STATE	Other	0.9	0.95	0.85	0.84	0.9	0.85	avg	melanoma_response	IO Response
scConcept	Other	0.85	0.917	0.85	0.84	0.9	0.85	avg	melanoma_response	IO Response
scFoundation	Other	0.8	0.867	0.75	0.733	0.767	0.75	avg	melanoma_response	IO Response
scGPT	scGPT	0.7	0.817	0.8	0.793	0.833	0.8	avg	melanoma_response	IO Response
scGPT [cancer]	scGPT	0.85	0.917	0.8	0.787	0.867	0.8	avg	melanoma_response	IO Response
HVG	Baseline	0.683	0.548	0.796	0.443	0.398	0.5	vote	brca_chemo	Treatment Naive vs Neoadjuvant Chemo
PCA [100]	Baseline	0.617	0.49	0.796	0.443	0.398	0.5	vote	brca_chemo	Treatment Naive vs Neoadjuvant Chemo
PCA [20]	Baseline	0.621	0.438	0.796	0.443	0.398	0.5	vote	brca_chemo	Treatment Naive vs Neoadjuvant Chemo
PCA [50]	Baseline	0.555	0.377	0.796	0.443	0.398	0.5	vote	brca_chemo	Treatment Naive vs Neoadjuvant Chemo
scVI	Baseline	0.75	0.632	0.796	0.443	0.398	0.5	vote	brca_chemo	Treatment Naive vs Neoadjuvant Chemo
GF-V1	Geneformer	0.638	0.497	0.796	0.443	0.398	0.5	vote	brca_chemo	Treatment Naive vs Neoadjuvant Chemo
GF-V2	Geneformer	0.598	0.479	0.796	0.443	0.398	0.5	vote	brca_chemo	Treatment Naive vs Neoadjuvant Chemo
GF-V2 [cancer]	Geneformer	0.626	0.387	0.796	0.443	0.398	0.5	vote	brca_chemo	Treatment Naive vs Neoadjuvant Chemo
GF-V2-Deep	Geneformer	0.693	0.49	0.796	0.443	0.398	0.5	vote	brca_chemo	Treatment Naive vs Neoadjuvant Chemo
CellPLM	Other	0.581	0.469	0.796	0.443	0.398	0.5	vote	brca_chemo	Treatment Naive vs Neoadjuvant Chemo
Nicheformer	Other	0.655	0.507	0.796	0.443	0.398	0.5	vote	brca_chemo	Treatment Naive vs Neoadjuvant Chemo
SCimiarity	Other	0.71	0.523	0.796	0.443	0.398	0.5	vote	brca_chemo	Treatment Naive vs Neoadjuvant Chemo
STATE	Other	0.667	0.505	0.796	0.443	0.398	0.5	vote	brca_chemo	Treatment Naive vs Neoadjuvant Chemo
scConcept	Other	0.657	0.483	0.796	0.443	0.398	0.5	vote	brca_chemo	Treatment Naive vs Neoadjuvant Chemo
scFoundation	Other	0.543	0.402	0.796	0.443	0.398	0.5	vote	brca_chemo	Treatment Naive vs Neoadjuvant Chemo
scGPT	scGPT	0.755	0.613	0.796	0.443	0.398	0.5	vote	brca_chemo	Treatment Naive vs Neoadjuvant Chemo
scGPT [cancer]	scGPT	0.56	0.459	0.796	0.443	0.398	0.5	vote	brca_chemo	Treatment Naive vs Neoadjuvant Chemo
HVG	Baseline	0.825	0.783	0.727	0.547	0.567	0.575	vote	brca_outcome	T-cell exhaustion
PCA [100]	Baseline	0.75	0.707	0.76	0.591	0.587	0.625	vote	brca_outcome	T-cell exhaustion
PCA [20]	Baseline	0.725	0.697	0.727	0.561	0.532	0.6	vote	brca_outcome	T-cell exhaustion
PCA [50]	Baseline	0.75	0.707	0.727	0.561	0.532	0.6	vote	brca_outcome	T-cell exhaustion
scVI	Baseline	0.875	0.85	0.727	0.608	0.62	0.625	vote	brca_outcome	T-cell exhaustion
GF-V1	Geneformer	0.75	0.773	0.66	0.396	0.34	0.475	vote	brca_outcome	T-cell exhaustion
GF-V2	Geneformer	0.725	0.707	0.727	0.547	0.567	0.575	vote	brca_outcome	T-cell exhaustion
GF-V2 [cancer]	Geneformer	0.75	0.773	0.727	0.547	0.567	0.575	vote	brca_outcome	T-cell exhaustion
GF-V2-Deep	Geneformer	0.7	0.673	0.727	0.547	0.567	0.575	vote	brca_outcome	T-cell exhaustion
CellPLM	Other	0.775	0.807	0.727	0.608	0.62	0.625	vote	brca_outcome	T-cell exhaustion
Nicheformer	Other	0.75	0.763	0.693	0.564	0.6	0.575	vote	brca_outcome	T-cell exhaustion
SCimiarity	Other	0.775	0.79	0.727	0.592	0.625	0.6	vote	brca_outcome	T-cell exhaustion
STATE	Other	0.825	0.807	0.693	0.409	0.347	0.5	vote	brca_outcome	T-cell exhaustion
scConcept	Other	0.7	0.673	0.693	0.516	0.512	0.55	vote	brca_outcome	T-cell exhaustion
scFoundation	Other	0.775	0.723	0.727	0.592	0.625	0.6	vote	brca_outcome	T-cell exhaustion
scGPT	scGPT	0.725	0.763	0.693	0.471	0.453	0.525	vote	brca_outcome	T-cell exhaustion
scGPT [cancer]	scGPT	0.8	0.8	0.727	0.547	0.567	0.575	vote	brca_outcome	T-cell exhaustion
HVG	Baseline	1.0	1.0	0.983	0.983	0.986	0.983	vote	brca_pre_post	Treatment Naive vs Anti PD1
PCA [100]	Baseline	1.0	1.0	0.951	0.95	0.961	0.952	vote	brca_pre_post	Treatment Naive vs Anti PD1
PCA [20]	Baseline	0.994	0.995	0.935	0.934	0.938	0.936	vote	brca_pre_post	Treatment Naive vs Anti PD1
PCA [50]	Baseline	1.0	1.0	0.935	0.934	0.946	0.936	vote	brca_pre_post	Treatment Naive vs Anti PD1
scVI	Baseline	1.0	1.0	0.983	0.983	0.986	0.983	vote	brca_pre_post	Treatment Naive vs Anti PD1
GF-V1	Geneformer	0.93	0.951	0.758	0.754	0.777	0.762	vote	brca_pre_post	Treatment Naive vs Anti PD1
GF-V2	Geneformer	0.989	0.99	0.935	0.934	0.946	0.936	vote	brca_pre_post	Treatment Naive vs Anti PD1
GF-V2 [cancer]	Geneformer	0.994	0.995	0.936	0.935	0.95	0.938	vote	brca_pre_post	Treatment Naive vs Anti PD1
GF-V2-Deep	Geneformer	0.994	0.995	0.935	0.934	0.946	0.936	vote	brca_pre_post	Treatment Naive vs Anti PD1
CellPLM	Other	0.812	0.857	0.756	0.751	0.785	0.76	vote	brca_pre_post	Treatment Naive vs Anti PD1
Nicheformer	Other	0.967	0.974	0.871	0.868	0.893	0.874	vote	brca_pre_post	Treatment Naive vs Anti PD1
SCimiarity	Other	0.978	0.983	0.918	0.914	0.938	0.919	vote	brca_pre_post	Treatment Naive vs Anti PD1
STATE	Other	0.994	0.995	0.887	0.885	0.908	0.89	vote	brca_pre_post	Treatment Naive vs Anti PD1
scConcept	Other	0.86	0.905	0.788	0.771	0.858	0.793	vote	brca_pre_post	Treatment Naive vs Anti PD1
scFoundation	Other	1.0	1.0	0.983	0.983	0.986	0.983	vote	brca_pre_post	Treatment Naive vs Anti PD1
scGPT	scGPT	0.889	0.911	0.727	0.705	0.774	0.736	vote	brca_pre_post	Treatment Naive vs Anti PD1
scGPT [cancer]	scGPT	0.961	0.975	0.867	0.86	0.883	0.867	vote	brca_pre_post	Treatment Naive vs Anti PD1
HVG	Baseline	1.0	1.0	0.967	0.966	0.975	0.967	vote	brca_subtype	ER+ vs TNBC
PCA [100]	Baseline	1.0	1.0	0.933	0.931	0.95	0.933	vote	brca_subtype	ER+ vs TNBC
PCA [20]	Baseline	1.0	1.0	0.933	0.931	0.95	0.933	vote	brca_subtype	ER+ vs TNBC
PCA [50]	Baseline	1.0	1.0	0.933	0.931	0.95	0.933	vote	brca_subtype	ER+ vs TNBC
scVI	Baseline	1.0	1.0	0.9	0.897	0.925	0.9	vote	brca_subtype	ER+ vs TNBC
GF-V1	Geneformer	0.956	0.973	0.86	0.859	0.875	0.867	vote	brca_subtype	ER+ vs TNBC
GF-V2	Geneformer	0.956	0.973	0.9	0.891	0.935	0.9	vote	brca_subtype	ER+ vs TNBC
GF-V2 [cancer]	Geneformer	1.0	1.0	0.967	0.966	0.975	0.967	vote	brca_subtype	ER+ vs TNBC
GF-V2-Deep	Geneformer	0.956	0.973	0.933	0.931	0.95	0.933	vote	brca_subtype	ER+ vs TNBC
CellPLM	Other	0.911	0.94	0.8	0.783	0.853	0.8	vote	brca_subtype	ER+ vs TNBC
Nicheformer	Other	0.956	0.973	0.967	0.966	0.975	0.967	vote	brca_subtype	ER+ vs TNBC
SCimiarity	Other	1.0	1.0	0.967	0.966	0.975	0.967	vote	brca_subtype	ER+ vs TNBC
STATE	Other	1.0	1.0	0.927	0.926	0.942	0.933	vote	brca_subtype	ER+ vs TNBC
scConcept	Other	0.933	0.957	0.76	0.756	0.775	0.767	vote	brca_subtype	ER+ vs TNBC
scFoundation	Other	1.0	1.0	0.933	0.931	0.95	0.933	vote	brca_subtype	ER+ vs TNBC
scGPT	scGPT	0.933	0.957	0.867	0.858	0.893	0.867	vote	brca_subtype	ER+ vs TNBC
scGPT [cancer]	scGPT	0.978	0.983	0.967	0.966	0.975	0.967	vote	brca_subtype	ER+ vs TNBC
HVG	Baseline	0.897	0.916	0.736	0.687	0.703	0.717	vote	crc_mmr	MMRd vs MMRp
PCA [100]	Baseline	0.89	0.906	0.77	0.724	0.724	0.753	vote	crc_mmr	MMRd vs MMRp
PCA [20]	Baseline	0.897	0.907	0.755	0.742	0.779	0.743	vote	crc_mmr	MMRd vs MMRp
PCA [50]	Baseline	0.902	0.921	0.788	0.767	0.827	0.777	vote	crc_mmr	MMRd vs MMRp
scVI	Baseline	0.909	0.926	0.789	0.774	0.821	0.782	vote	crc_mmr	MMRd vs MMRp
GF-V1	Geneformer	0.835	0.819	0.635	0.538	0.569	0.609	vote	crc_mmr	MMRd vs MMRp
GF-V2	Geneformer	0.91	0.915	0.668	0.604	0.637	0.649	vote	crc_mmr	MMRd vs MMRp
GF-V2 [cancer]	Geneformer	0.902	0.896	0.667	0.59	0.58	0.642	vote	crc_mmr	MMRd vs MMRp
GF-V2-Deep	Geneformer	0.908	0.904	0.758	0.743	0.79	0.746	vote	crc_mmr	MMRd vs MMRp
CellPLM	Other	0.837	0.83	0.758	0.752	0.77	0.752	vote	crc_mmr	MMRd vs MMRp
Nicheformer	Other	0.824	0.813	0.668	0.578	0.598	0.643	vote	crc_mmr	MMRd vs MMRp
SCimiarity	Other	0.884	0.87	0.703	0.677	0.735	0.689	vote	crc_mmr	MMRd vs MMRp
STATE	Other	0.911	0.923	0.635	0.526	0.6	0.607	vote	crc_mmr	MMRd vs MMRp
scConcept	Other	0.911	0.917	0.773	0.757	0.799	0.762	vote	crc_mmr	MMRd vs MMRp
scFoundation	Other	0.885	0.875	0.72	0.694	0.754	0.706	vote	crc_mmr	MMRd vs MMRp
scGPT	scGPT	0.511	0.597	0.535	0.348	0.267	0.5	vote	crc_mmr	MMRd vs MMRp
scGPT [cancer]	scGPT	0.511	0.597	0.535	0.348	0.267	0.5	vote	crc_mmr	MMRd vs MMRp
HVG	Baseline	1.0	1.0	1.0	1.0	1.0	1.0	vote	luad_tki	Treatment Naive vs TKI treated
PCA [100]	Baseline	1.0	1.0	0.875	0.833	0.812	0.875	vote	luad_tki	Treatment Naive vs TKI treated
PCA [20]	Baseline	1.0	1.0	1.0	1.0	1.0	1.0	vote	luad_tki	Treatment Naive vs TKI treated
PCA [50]	Baseline	1.0	1.0	1.0	1.0	1.0	1.0	vote	luad_tki	Treatment Naive vs TKI treated
scVI	Baseline	1.0	1.0	0.875	0.833	0.812	0.875	vote	luad_tki	Treatment Naive vs TKI treated
GF-V1	Geneformer	1.0	1.0	1.0	1.0	1.0	1.0	vote	luad_tki	Treatment Naive vs TKI treated
GF-V2	Geneformer	1.0	1.0	1.0	1.0	1.0	1.0	vote	luad_tki	Treatment Naive vs TKI treated
GF-V2 [cancer]	Geneformer	1.0	1.0	1.0	1.0	1.0	1.0	vote	luad_tki	Treatment Naive vs TKI treated
GF-V2-Deep	Geneformer	1.0	1.0	1.0	1.0	1.0	1.0	vote	luad_tki	Treatment Naive vs TKI treated
CellPLM	Other	1.0	1.0	1.0	1.0	1.0	1.0	vote	luad_tki	Treatment Naive vs TKI treated
Nicheformer	Other	1.0	1.0	1.0	1.0	1.0	1.0	vote	luad_tki	Treatment Naive vs TKI treated
SCimiarity	Other	1.0	1.0	1.0	1.0	1.0	1.0	vote	luad_tki	Treatment Naive vs TKI treated
STATE	Other	1.0	1.0	0.875	0.833	0.812	0.875	vote	luad_tki	Treatment Naive vs TKI treated
scConcept	Other	1.0	1.0	0.875	0.833	0.812	0.875	vote	luad_tki	Treatment Naive vs TKI treated
scFoundation	Other	1.0	1.0	1.0	1.0	1.0	1.0	vote	luad_tki	Treatment Naive vs TKI treated
scGPT	scGPT	1.0	1.0	1.0	1.0	1.0	1.0	vote	luad_tki	Treatment Naive vs TKI treated
scGPT [cancer]	scGPT	1.0	1.0	1.0	1.0	1.0	1.0	vote	luad_tki	Treatment Naive vs TKI treated
HVG	Baseline	0.85	0.917	0.8	0.76	0.783	0.8	vote	melanoma_response	IO Response
PCA [100]	Baseline	0.9	0.95	0.85	0.813	0.817	0.85	vote	melanoma_response	IO Response
PCA [20]	Baseline	0.9	0.95	0.75	0.707	0.75	0.75	vote	melanoma_response	IO Response
PCA [50]	Baseline	0.9	0.95	0.85	0.813	0.817	0.85	vote	melanoma_response	IO Response
scVI	Baseline	0.9	0.95	0.8	0.767	0.75	0.8	vote	melanoma_response	IO Response
GF-V1	Geneformer	0.85	0.917	0.85	0.84	0.9	0.85	vote	melanoma_response	IO Response
GF-V2	Geneformer	0.85	0.917	0.85	0.84	0.9	0.85	vote	melanoma_response	IO Response
GF-V2 [cancer]	Geneformer	0.95	0.967	0.8	0.787	0.867	0.8	vote	melanoma_response	IO Response
GF-V2-Deep	Geneformer	0.9	0.95	0.75	0.707	0.75	0.75	vote	melanoma_response	IO Response
CellPLM	Other	0.8	0.9	0.75	0.713	0.717	0.75	vote	melanoma_response	IO Response
Nicheformer	Other	0.9	0.95	0.85	0.84	0.9	0.85	vote	melanoma_response	IO Response
SCimiarity	Other	0.85	0.917	0.75	0.707	0.75	0.75	vote	melanoma_response	IO Response
STATE	Other	0.9	0.95	0.75	0.707	0.75	0.75	vote	melanoma_response	IO Response
scConcept	Other	0.9	0.95	0.75	0.707	0.75	0.75	vote	melanoma_response	IO Response
scFoundation	Other	0.85	0.917	0.75	0.707	0.75	0.75	vote	melanoma_response	IO Response
scGPT	scGPT	0.9	0.95	0.85	0.84	0.9	0.85	vote	melanoma_response	IO Response
scGPT [cancer]	scGPT	0.9	0.95	0.8	0.76	0.783	0.8	vote	melanoma_response	IO Response
