## Supplemental Table 9 for "Empirical Evaluation of Single-Cell Foundation Models for Predicting Cancer Outcomes"

experiment	task	fold	n_train	n_test	train_ids	test_ids	id_column	n_splits
brca_cell_type	BRCA Cell Type	fold_1	0	15747			cell_ids	5
brca_cell_type	BRCA Cell Type	fold_2	0	15747			cell_ids	5
brca_cell_type	BRCA Cell Type	fold_3	0	15747			cell_ids	5
brca_cell_type	BRCA Cell Type	fold_4	0	15747			cell_ids	5
brca_cell_type	BRCA Cell Type	fold_5	0	15747			cell_ids	5
brca_chemo	Treatment Naive vs Neoadjuvant Chemo	fold_1	31	8	BIOKEY_1,BIOKEY_2,BIOKEY_3,BIOKEY_4,BIOKEY_5,BIOKEY_6,BIOKEY_7,BIOKEY_8,BIOKEY_9,BIOKEY_12,BIOKEY_14,BIOKEY_15,BIOKEY_16,BIOKEY_19,BIOKEY_21,BIOKEY_22,BIOKEY_23,BIOKEY_24,BIOKEY_25,BIOKEY_26,BIOKEY_27,BIOKEY_28,BIOKEY_29,BIOKEY_30,BIOKEY_35,BIOKEY_37,BIOKEY_38,BIOKEY_39,BIOKEY_40,BIOKEY_41,BIOKEY_42	BIOKEY_10,BIOKEY_11,BIOKEY_13,BIOKEY_17,BIOKEY_18,BIOKEY_20,BIOKEY_31,BIOKEY_33	donor_id	5
brca_chemo	Treatment Naive vs Neoadjuvant Chemo	fold_2	31	8	BIOKEY_1,BIOKEY_2,BIOKEY_3,BIOKEY_4,BIOKEY_7,BIOKEY_8,BIOKEY_10,BIOKEY_11,BIOKEY_12,BIOKEY_13,BIOKEY_14,BIOKEY_16,BIOKEY_17,BIOKEY_18,BIOKEY_19,BIOKEY_20,BIOKEY_21,BIOKEY_22,BIOKEY_23,BIOKEY_24,BIOKEY_25,BIOKEY_28,BIOKEY_29,BIOKEY_30,BIOKEY_31,BIOKEY_33,BIOKEY_35,BIOKEY_37,BIOKEY_38,BIOKEY_40,BIOKEY_41	BIOKEY_5,BIOKEY_6,BIOKEY_9,BIOKEY_15,BIOKEY_26,BIOKEY_27,BIOKEY_39,BIOKEY_42	donor_id	5
brca_chemo	Treatment Naive vs Neoadjuvant Chemo	fold_3	31	8	BIOKEY_1,BIOKEY_3,BIOKEY_5,BIOKEY_6,BIOKEY_7,BIOKEY_8,BIOKEY_9,BIOKEY_10,BIOKEY_11,BIOKEY_13,BIOKEY_15,BIOKEY_16,BIOKEY_17,BIOKEY_18,BIOKEY_19,BIOKEY_20,BIOKEY_21,BIOKEY_22,BIOKEY_24,BIOKEY_25,BIOKEY_26,BIOKEY_27,BIOKEY_29,BIOKEY_30,BIOKEY_31,BIOKEY_33,BIOKEY_35,BIOKEY_38,BIOKEY_39,BIOKEY_40,BIOKEY_42	BIOKEY_2,BIOKEY_4,BIOKEY_12,BIOKEY_14,BIOKEY_23,BIOKEY_28,BIOKEY_37,BIOKEY_41	donor_id	5
brca_chemo	Treatment Naive vs Neoadjuvant Chemo	fold_4	31	8	BIOKEY_1,BIOKEY_2,BIOKEY_4,BIOKEY_5,BIOKEY_6,BIOKEY_7,BIOKEY_9,BIOKEY_10,BIOKEY_11,BIOKEY_12,BIOKEY_13,BIOKEY_14,BIOKEY_15,BIOKEY_17,BIOKEY_18,BIOKEY_19,BIOKEY_20,BIOKEY_22,BIOKEY_23,BIOKEY_24,BIOKEY_26,BIOKEY_27,BIOKEY_28,BIOKEY_29,BIOKEY_31,BIOKEY_33,BIOKEY_35,BIOKEY_37,BIOKEY_39,BIOKEY_41,BIOKEY_42	BIOKEY_3,BIOKEY_8,BIOKEY_16,BIOKEY_21,BIOKEY_25,BIOKEY_30,BIOKEY_38,BIOKEY_40	donor_id	5
brca_chemo	Treatment Naive vs Neoadjuvant Chemo	fold_5	32	7	BIOKEY_2,BIOKEY_3,BIOKEY_4,BIOKEY_5,BIOKEY_6,BIOKEY_8,BIOKEY_9,BIOKEY_10,BIOKEY_11,BIOKEY_12,BIOKEY_13,BIOKEY_14,BIOKEY_15,BIOKEY_16,BIOKEY_17,BIOKEY_18,BIOKEY_20,BIOKEY_21,BIOKEY_23,BIOKEY_25,BIOKEY_26,BIOKEY_27,BIOKEY_28,BIOKEY_30,BIOKEY_31,BIOKEY_33,BIOKEY_37,BIOKEY_38,BIOKEY_39,BIOKEY_40,BIOKEY_41,BIOKEY_42	BIOKEY_1,BIOKEY_7,BIOKEY_19,BIOKEY_22,BIOKEY_24,BIOKEY_29,BIOKEY_35	donor_id	5
brca_outcome	T-cell exhaustion	fold_1	23	6	BIOKEY_3,BIOKEY_4,BIOKEY_5,BIOKEY_7,BIOKEY_8,BIOKEY_9,BIOKEY_10,BIOKEY_11,BIOKEY_12,BIOKEY_16,BIOKEY_17,BIOKEY_18,BIOKEY_19,BIOKEY_20,BIOKEY_22,BIOKEY_23,BIOKEY_24,BIOKEY_25,BIOKEY_26,BIOKEY_27,BIOKEY_28,BIOKEY_29,BIOKEY_30	BIOKEY_2,BIOKEY_6,BIOKEY_14,BIOKEY_15,BIOKEY_21,BIOKEY_31	donor_id	5
brca_outcome	T-cell exhaustion	fold_2	23	6	BIOKEY_2,BIOKEY_3,BIOKEY_4,BIOKEY_5,BIOKEY_6,BIOKEY_7,BIOKEY_9,BIOKEY_11,BIOKEY_12,BIOKEY_14,BIOKEY_15,BIOKEY_16,BIOKEY_17,BIOKEY_19,BIOKEY_20,BIOKEY_21,BIOKEY_22,BIOKEY_23,BIOKEY_25,BIOKEY_27,BIOKEY_28,BIOKEY_29,BIOKEY_31	BIOKEY_8,BIOKEY_10,BIOKEY_18,BIOKEY_24,BIOKEY_26,BIOKEY_30	donor_id	5
brca_outcome	T-cell exhaustion	fold_3	23	6	BIOKEY_2,BIOKEY_3,BIOKEY_4,BIOKEY_6,BIOKEY_8,BIOKEY_10,BIOKEY_11,BIOKEY_12,BIOKEY_14,BIOKEY_15,BIOKEY_17,BIOKEY_18,BIOKEY_19,BIOKEY_20,BIOKEY_21,BIOKEY_23,BIOKEY_24,BIOKEY_25,BIOKEY_26,BIOKEY_28,BIOKEY_29,BIOKEY_30,BIOKEY_31	BIOKEY_5,BIOKEY_7,BIOKEY_9,BIOKEY_16,BIOKEY_22,BIOKEY_27	donor_id	5
brca_outcome	T-cell exhaustion	fold_4	23	6	BIOKEY_2,BIOKEY_3,BIOKEY_5,BIOKEY_6,BIOKEY_7,BIOKEY_8,BIOKEY_9,BIOKEY_10,BIOKEY_11,BIOKEY_14,BIOKEY_15,BIOKEY_16,BIOKEY_17,BIOKEY_18,BIOKEY_19,BIOKEY_21,BIOKEY_22,BIOKEY_23,BIOKEY_24,BIOKEY_26,BIOKEY_27,BIOKEY_30,BIOKEY_31	BIOKEY_4,BIOKEY_12,BIOKEY_20,BIOKEY_25,BIOKEY_28,BIOKEY_29	donor_id	5
brca_outcome	T-cell exhaustion	fold_5	24	5	BIOKEY_2,BIOKEY_4,BIOKEY_5,BIOKEY_6,BIOKEY_7,BIOKEY_8,BIOKEY_9,BIOKEY_10,BIOKEY_12,BIOKEY_14,BIOKEY_15,BIOKEY_16,BIOKEY_18,BIOKEY_20,BIOKEY_21,BIOKEY_22,BIOKEY_24,BIOKEY_25,BIOKEY_26,BIOKEY_27,BIOKEY_28,BIOKEY_29,BIOKEY_30,BIOKEY_31	BIOKEY_3,BIOKEY_11,BIOKEY_17,BIOKEY_19,BIOKEY_23	donor_id	5
brca_pre_post	Treatment Naive vs Anti PD1	fold_1	49	13	BIOKEY_1_Post,BIOKEY_2_Post,BIOKEY_3_Post,BIOKEY_3_Pre,BIOKEY_4_Post,BIOKEY_4_Pre,BIOKEY_5_Post,BIOKEY_5_Pre,BIOKEY_6_Post,BIOKEY_6_Pre,BIOKEY_7_Post,BIOKEY_7_Pre,BIOKEY_8_Post,BIOKEY_8_Pre,BIOKEY_9_Post,BIOKEY_9_Pre,BIOKEY_10_Pre,BIOKEY_11_Pre,BIOKEY_12_Post,BIOKEY_12_Pre,BIOKEY_13_Pre,BIOKEY_14_Post,BIOKEY_15_Post,BIOKEY_16_Post,BIOKEY_16_Pre,BIOKEY_17_Pre,BIOKEY_18_Pre,BIOKEY_19_Post,BIOKEY_19…	BIOKEY_1_Pre,BIOKEY_2_Pre,BIOKEY_10_Post,BIOKEY_11_Post,BIOKEY_13_Post,BIOKEY_14_Pre,BIOKEY_15_Pre,BIOKEY_17_Post,BIOKEY_18_Post,BIOKEY_20_Post,BIOKEY_20_Pre,BIOKEY_21_Pre,BIOKEY_31_Post	donor_id_pre_post	5
brca_pre_post	Treatment Naive vs Anti PD1	fold_2	49	13	BIOKEY_1_Post,BIOKEY_1_Pre,BIOKEY_2_Post,BIOKEY_2_Pre,BIOKEY_3_Post,BIOKEY_3_Pre,BIOKEY_4_Post,BIOKEY_4_Pre,BIOKEY_5_Pre,BIOKEY_7_Post,BIOKEY_7_Pre,BIOKEY_8_Post,BIOKEY_10_Post,BIOKEY_10_Pre,BIOKEY_11_Post,BIOKEY_11_Pre,BIOKEY_12_Post,BIOKEY_12_Pre,BIOKEY_13_Post,BIOKEY_13_Pre,BIOKEY_14_Post,BIOKEY_14_Pre,BIOKEY_15_Pre,BIOKEY_16_Post,BIOKEY_16_Pre,BIOKEY_17_Post,BIOKEY_18_Post,BIOKEY_19_Post,BIOK…	BIOKEY_5_Post,BIOKEY_6_Post,BIOKEY_6_Pre,BIOKEY_8_Pre,BIOKEY_9_Post,BIOKEY_9_Pre,BIOKEY_15_Post,BIOKEY_17_Pre,BIOKEY_18_Pre,BIOKEY_24_Pre,BIOKEY_26_Post,BIOKEY_27_Post,BIOKEY_31_Pre	donor_id_pre_post	5
brca_pre_post	Treatment Naive vs Anti PD1	fold_3	50	12	BIOKEY_1_Post,BIOKEY_1_Pre,BIOKEY_2_Pre,BIOKEY_3_Post,BIOKEY_3_Pre,BIOKEY_4_Pre,BIOKEY_5_Post,BIOKEY_6_Post,BIOKEY_6_Pre,BIOKEY_7_Post,BIOKEY_7_Pre,BIOKEY_8_Post,BIOKEY_8_Pre,BIOKEY_9_Post,BIOKEY_9_Pre,BIOKEY_10_Post,BIOKEY_10_Pre,BIOKEY_11_Post,BIOKEY_11_Pre,BIOKEY_12_Pre,BIOKEY_13_Post,BIOKEY_14_Pre,BIOKEY_15_Post,BIOKEY_15_Pre,BIOKEY_16_Post,BIOKEY_17_Post,BIOKEY_17_Pre,BIOKEY_18_Post,BIOKEY_1…	BIOKEY_2_Post,BIOKEY_4_Post,BIOKEY_5_Pre,BIOKEY_12_Post,BIOKEY_13_Pre,BIOKEY_14_Post,BIOKEY_16_Pre,BIOKEY_23_Post,BIOKEY_25_Pre,BIOKEY_27_Pre,BIOKEY_28_Post,BIOKEY_28_Pre	donor_id_pre_post	5
brca_pre_post	Treatment Naive vs Anti PD1	fold_4	50	12	BIOKEY_1_Post,BIOKEY_1_Pre,BIOKEY_2_Post,BIOKEY_2_Pre,BIOKEY_4_Post,BIOKEY_4_Pre,BIOKEY_5_Post,BIOKEY_5_Pre,BIOKEY_6_Post,BIOKEY_6_Pre,BIOKEY_7_Post,BIOKEY_8_Pre,BIOKEY_9_Post,BIOKEY_9_Pre,BIOKEY_10_Post,BIOKEY_10_Pre,BIOKEY_11_Post,BIOKEY_11_Pre,BIOKEY_12_Post,BIOKEY_13_Post,BIOKEY_13_Pre,BIOKEY_14_Post,BIOKEY_14_Pre,BIOKEY_15_Post,BIOKEY_15_Pre,BIOKEY_16_Pre,BIOKEY_17_Post,BIOKEY_17_Pre,BIOKEY_…	BIOKEY_3_Post,BIOKEY_3_Pre,BIOKEY_7_Pre,BIOKEY_8_Post,BIOKEY_12_Pre,BIOKEY_16_Post,BIOKEY_19_Pre,BIOKEY_21_Post,BIOKEY_22_Pre,BIOKEY_23_Pre,BIOKEY_25_Post,BIOKEY_30_Post	donor_id_pre_post	5
brca_pre_post	Treatment Naive vs Anti PD1	fold_5	50	12	BIOKEY_1_Pre,BIOKEY_2_Post,BIOKEY_2_Pre,BIOKEY_3_Post,BIOKEY_3_Pre,BIOKEY_4_Post,BIOKEY_5_Post,BIOKEY_5_Pre,BIOKEY_6_Post,BIOKEY_6_Pre,BIOKEY_7_Pre,BIOKEY_8_Post,BIOKEY_8_Pre,BIOKEY_9_Post,BIOKEY_9_Pre,BIOKEY_10_Post,BIOKEY_11_Post,BIOKEY_12_Post,BIOKEY_12_Pre,BIOKEY_13_Post,BIOKEY_13_Pre,BIOKEY_14_Post,BIOKEY_14_Pre,BIOKEY_15_Post,BIOKEY_15_Pre,BIOKEY_16_Post,BIOKEY_16_Pre,BIOKEY_17_Post,BIOKEY_…	BIOKEY_1_Post,BIOKEY_4_Pre,BIOKEY_7_Post,BIOKEY_10_Pre,BIOKEY_11_Pre,BIOKEY_19_Post,BIOKEY_22_Post,BIOKEY_24_Post,BIOKEY_26_Pre,BIOKEY_29_Post,BIOKEY_29_Pre,BIOKEY_30_Pre	donor_id_pre_post	5
brca_subtype	ER+ vs TNBC	fold_1	22	6	BIOKEY_1,BIOKEY_2,BIOKEY_3,BIOKEY_4,BIOKEY_6,BIOKEY_7,BIOKEY_9,BIOKEY_10,BIOKEY_12,BIOKEY_15,BIOKEY_16,BIOKEY_17,BIOKEY_18,BIOKEY_19,BIOKEY_20,BIOKEY_22,BIOKEY_24,BIOKEY_25,BIOKEY_26,BIOKEY_29,BIOKEY_30,BIOKEY_31	BIOKEY_5,BIOKEY_8,BIOKEY_11,BIOKEY_14,BIOKEY_21,BIOKEY_27	donor_id	5
brca_subtype	ER+ vs TNBC	fold_2	22	6	BIOKEY_1,BIOKEY_2,BIOKEY_3,BIOKEY_4,BIOKEY_5,BIOKEY_6,BIOKEY_7,BIOKEY_8,BIOKEY_9,BIOKEY_11,BIOKEY_12,BIOKEY_14,BIOKEY_15,BIOKEY_17,BIOKEY_19,BIOKEY_20,BIOKEY_21,BIOKEY_25,BIOKEY_27,BIOKEY_29,BIOKEY_30,BIOKEY_31	BIOKEY_10,BIOKEY_16,BIOKEY_18,BIOKEY_22,BIOKEY_24,BIOKEY_26	donor_id	5
brca_subtype	ER+ vs TNBC	fold_3	22	6	BIOKEY_1,BIOKEY_2,BIOKEY_3,BIOKEY_4,BIOKEY_5,BIOKEY_7,BIOKEY_8,BIOKEY_10,BIOKEY_11,BIOKEY_14,BIOKEY_15,BIOKEY_16,BIOKEY_17,BIOKEY_18,BIOKEY_20,BIOKEY_21,BIOKEY_22,BIOKEY_24,BIOKEY_25,BIOKEY_26,BIOKEY_27,BIOKEY_29	BIOKEY_6,BIOKEY_9,BIOKEY_12,BIOKEY_19,BIOKEY_30,BIOKEY_31	donor_id	5
brca_subtype	ER+ vs TNBC	fold_4	23	5	BIOKEY_1,BIOKEY_4,BIOKEY_5,BIOKEY_6,BIOKEY_8,BIOKEY_9,BIOKEY_10,BIOKEY_11,BIOKEY_12,BIOKEY_14,BIOKEY_15,BIOKEY_16,BIOKEY_18,BIOKEY_19,BIOKEY_20,BIOKEY_21,BIOKEY_22,BIOKEY_24,BIOKEY_26,BIOKEY_27,BIOKEY_29,BIOKEY_30,BIOKEY_31	BIOKEY_2,BIOKEY_3,BIOKEY_7,BIOKEY_17,BIOKEY_25	donor_id	5
brca_subtype	ER+ vs TNBC	fold_5	23	5	BIOKEY_2,BIOKEY_3,BIOKEY_5,BIOKEY_6,BIOKEY_7,BIOKEY_8,BIOKEY_9,BIOKEY_10,BIOKEY_11,BIOKEY_12,BIOKEY_14,BIOKEY_16,BIOKEY_17,BIOKEY_18,BIOKEY_19,BIOKEY_21,BIOKEY_22,BIOKEY_24,BIOKEY_25,BIOKEY_26,BIOKEY_27,BIOKEY_30,BIOKEY_31	BIOKEY_1,BIOKEY_4,BIOKEY_15,BIOKEY_20,BIOKEY_29	donor_id	5
crc_mmr	MMRd vs MMRp	fold_1	46	12	C103,C104,C105,C107,C111,C113,C114,C115,C116,C118,C119,C122,C123,C124,C125,C126,C129,C130,C138,C139,C140,C142,C143,C147,C149,C152,C153,C154,C155,C156,C157,C158,C159,C160,C161,C162,C163,C164,C166,C167,C168,C169,C170,C171,C172,C173	C106,C110,C112,C132,C133,C134,C135,C136,C137,C144,C146,C150	donor_id	5
crc_mmr	MMRd vs MMRp	fold_2	46	12	C104,C106,C107,C110,C111,C112,C114,C115,C118,C119,C123,C124,C125,C126,C129,C130,C132,C133,C134,C135,C136,C137,C138,C140,C142,C144,C146,C147,C149,C150,C152,C153,C154,C155,C156,C157,C158,C159,C160,C163,C166,C167,C168,C169,C171,C173	C103,C105,C113,C116,C122,C139,C143,C161,C162,C164,C170,C172	donor_id	5
crc_mmr	MMRd vs MMRp	fold_3	46	12	C103,C105,C106,C107,C110,C111,C112,C113,C115,C116,C118,C119,C122,C125,C129,C130,C132,C133,C134,C135,C136,C137,C138,C139,C143,C144,C146,C147,C149,C150,C152,C153,C155,C156,C157,C159,C160,C161,C162,C164,C167,C169,C170,C171,C172,C173	C104,C114,C123,C124,C126,C140,C142,C154,C158,C163,C166,C168	donor_id	5
crc_mmr	MMRd vs MMRp	fold_4	47	11	C103,C104,C105,C106,C110,C112,C113,C114,C116,C118,C119,C122,C123,C124,C126,C129,C132,C133,C134,C135,C136,C137,C138,C139,C140,C142,C143,C144,C146,C149,C150,C152,C153,C154,C155,C158,C159,C161,C162,C163,C164,C166,C167,C168,C170,C172,C173	C107,C111,C115,C125,C130,C147,C156,C157,C160,C169,C171	donor_id	5
crc_mmr	MMRd vs MMRp	fold_5	47	11	C103,C104,C105,C106,C107,C110,C111,C112,C113,C114,C115,C116,C122,C123,C124,C125,C126,C130,C132,C133,C134,C135,C136,C137,C139,C140,C142,C143,C144,C146,C147,C150,C154,C156,C157,C158,C160,C161,C162,C163,C164,C166,C168,C169,C170,C171,C172	C118,C119,C129,C138,C149,C152,C153,C155,C159,C167,C173	donor_id	5
luad1	Early stage vs Late stage	fold_1	15	5	kim_BRONCHO_58,kim_EBUS_06,kim_EBUS_49,kim_LUNG_T19,kim_LUNG_T20,kim_LUNG_T28,kim_LUNG_T30,kim_LUNG_T31,kim_LUNG_T34,qian_P4_BT1295,qian_P4_BT1296,qian_P4_BT1297,qian_P6_BT1375,qian_P6_BT1376,qian_P6_BT1377	kim_EBUS_28,kim_LUNG_T06,kim_LUNG_T18,kim_LUNG_T25,maynard_LT_S66	sample_id	4
luad1	Early stage vs Late stage	fold_2	15	5	kim_EBUS_06,kim_EBUS_28,kim_EBUS_49,kim_LUNG_T06,kim_LUNG_T18,kim_LUNG_T19,kim_LUNG_T25,kim_LUNG_T28,kim_LUNG_T30,kim_LUNG_T31,kim_LUNG_T34,maynard_LT_S66,qian_P4_BT1295,qian_P6_BT1375,qian_P6_BT1377	kim_BRONCHO_58,kim_LUNG_T20,qian_P4_BT1296,qian_P4_BT1297,qian_P6_BT1376	sample_id	4
luad1	Early stage vs Late stage	fold_3	15	5	kim_BRONCHO_58,kim_EBUS_06,kim_EBUS_28,kim_LUNG_T06,kim_LUNG_T18,kim_LUNG_T20,kim_LUNG_T25,kim_LUNG_T28,kim_LUNG_T30,kim_LUNG_T31,maynard_LT_S66,qian_P4_BT1296,qian_P4_BT1297,qian_P6_BT1375,qian_P6_BT1376	kim_EBUS_49,kim_LUNG_T19,kim_LUNG_T34,qian_P4_BT1295,qian_P6_BT1377	sample_id	4
luad1	Early stage vs Late stage	fold_4	15	5	kim_BRONCHO_58,kim_EBUS_28,kim_EBUS_49,kim_LUNG_T06,kim_LUNG_T18,kim_LUNG_T19,kim_LUNG_T20,kim_LUNG_T25,kim_LUNG_T34,maynard_LT_S66,qian_P4_BT1295,qian_P4_BT1296,qian_P4_BT1297,qian_P6_BT1376,qian_P6_BT1377	kim_EBUS_06,kim_LUNG_T28,kim_LUNG_T30,kim_LUNG_T31,qian_P6_BT1375	sample_id	4
luad2	Treatment Naive vs TKI treated	fold_1	6	2	kim_BRONCHO_58,kim_EBUS_06,kim_EBUS_49,maynard_LT_S11,maynard_LT_S56,maynard_LT_S71	kim_EBUS_28,maynard_LT_S57	sample_id	4
luad2	Treatment Naive vs TKI treated	fold_2	6	2	kim_EBUS_06,kim_EBUS_28,kim_EBUS_49,maynard_LT_S56,maynard_LT_S57,maynard_LT_S71	kim_BRONCHO_58,maynard_LT_S11	sample_id	4
luad2	Treatment Naive vs TKI treated	fold_3	6	2	kim_BRONCHO_58,kim_EBUS_06,kim_EBUS_28,maynard_LT_S11,maynard_LT_S56,maynard_LT_S57	kim_EBUS_49,maynard_LT_S71	sample_id	4
luad2	Treatment Naive vs TKI treated	fold_4	6	2	kim_BRONCHO_58,kim_EBUS_28,kim_EBUS_49,maynard_LT_S11,maynard_LT_S57,maynard_LT_S71	kim_EBUS_06,maynard_LT_S56	sample_id	4
melanoma_response	IO Response	fold_1	15	4	Pre_P1,Pre_P4,Pre_P6,Pre_P8,Pre_P12,Pre_P15,Pre_P20,Pre_P25,Pre_P26,Pre_P27,Pre_P28,Pre_P29,Pre_P31,Pre_P33,Pre_P35	Pre_P2,Pre_P3,Pre_P7,Pre_P24	sample_id	5
melanoma_response	IO Response	fold_2	15	4	Pre_P1,Pre_P2,Pre_P3,Pre_P4,Pre_P6,Pre_P7,Pre_P8,Pre_P15,Pre_P20,Pre_P24,Pre_P25,Pre_P26,Pre_P27,Pre_P29,Pre_P35	Pre_P12,Pre_P28,Pre_P31,Pre_P33	sample_id	5
melanoma_response	IO Response	fold_3	15	4	Pre_P1,Pre_P2,Pre_P3,Pre_P4,Pre_P7,Pre_P12,Pre_P20,Pre_P24,Pre_P25,Pre_P26,Pre_P27,Pre_P28,Pre_P31,Pre_P33,Pre_P35	Pre_P6,Pre_P8,Pre_P15,Pre_P29	sample_id	5
melanoma_response	IO Response	fold_4	15	4	Pre_P2,Pre_P3,Pre_P4,Pre_P6,Pre_P7,Pre_P8,Pre_P12,Pre_P15,Pre_P24,Pre_P25,Pre_P26,Pre_P28,Pre_P29,Pre_P31,Pre_P33	Pre_P1,Pre_P20,Pre_P27,Pre_P35	sample_id	5
melanoma_response	IO Response	fold_5	16	3	Pre_P1,Pre_P2,Pre_P3,Pre_P6,Pre_P7,Pre_P8,Pre_P12,Pre_P15,Pre_P20,Pre_P24,Pre_P27,Pre_P28,Pre_P29,Pre_P31,Pre_P33,Pre_P35	Pre_P4,Pre_P25,Pre_P26	sample_id	5
