## Supplemental Table 10 for "Empirical Evaluation of Single-Cell Foundation Models for Predicting Cancer Outcomes"

experiment_name	experiment	group	mean	task
brca_chemo	GF-V1	frozen	0.603	Treatment Naive vs Neoadjuvant Chemo
brca_chemo	GF-V1 [finetune]	finetune	0.537	Treatment Naive vs Neoadjuvant Chemo
brca_chemo	GF-V2	frozen	0.673	Treatment Naive vs Neoadjuvant Chemo
brca_chemo	GF-V2 [finetune]	finetune	0.7	Treatment Naive vs Neoadjuvant Chemo
brca_outcome	GF-V1	frozen	0.833	T-cell exhaustion
brca_outcome	GF-V1 [finetune]	finetune	0.605	T-cell exhaustion
brca_outcome	GF-V2	frozen	0.833	T-cell exhaustion
brca_outcome	GF-V2 [finetune]	finetune	0.883	T-cell exhaustion
brca_pre_post	GF-V1	frozen	0.907	Treatment Naive vs Anti PD1
brca_pre_post	GF-V1 [finetune]	finetune	0.911	Treatment Naive vs Anti PD1
brca_pre_post	GF-V2	frozen	1.0	Treatment Naive vs Anti PD1
brca_pre_post	GF-V2 [finetune]	finetune	0.841	Treatment Naive vs Anti PD1
brca_subtype	GF-V1	frozen	0.983	ER+ vs TNBC
brca_subtype	GF-V1 [finetune]	finetune	0.89	ER+ vs TNBC
brca_subtype	GF-V2	frozen	1.0	ER+ vs TNBC
brca_subtype	GF-V2 [finetune]	finetune	0.973	ER+ vs TNBC
crc_mmr	GF-V1	frozen	0.803	MMRd vs MMRp
crc_mmr	GF-V1 [finetune]	finetune	0.903	MMRd vs MMRp
crc_mmr	GF-V2	frozen	0.828	MMRd vs MMRp
crc_mmr	GF-V2 [finetune]	finetune	0.933	MMRd vs MMRp
luad_tki	GF-V1	frozen	1.0	Treatment Naive vs TKI treated
luad_tki	GF-V1 [finetune]	finetune	1.0	Treatment Naive vs TKI treated
luad_tki	GF-V2	frozen	1.0	Treatment Naive vs TKI treated
luad_tki	GF-V2 [finetune]	finetune	1.0	Treatment Naive vs TKI treated
melanoma_response	GF-V1	frozen	0.833	IO Response
melanoma_response	GF-V1 [finetune]	finetune	0.867	IO Response
melanoma_response	GF-V2	frozen	0.95	IO Response
melanoma_response	GF-V2 [finetune]	finetune	0.9	IO Response
